# Quantum Coherence Preservation in Fibonacci-Structured Microtubules During HIV-Induced Neuroinflammation

**DOI:** 10.1101/2025.06.08.658222

**Authors:** A.C Demidont DO

## Abstract

1

HIV-associated neurocognitive disorder (HAND) presents a fundamental paradox: Patients maintain cognitive function during acute infection despite intense inflammatory responses and cytokine storms. Through computational modeling of quantum coherence in neural microtubules during HIV-induced neuroinflammation, we discovered that Fibonacci scaled microtubular architectures maintain quantum coherence up to 10^4^-fold longer than regular structures through geometric optimization. This protection mechanism operates through resonant coupling in the golden ratio (*ϕ* = 1.618), achieving 74.4% efficiency in preserving quantum information. Using five complementary computational models validated against recent experimental quantum data, we demonstrate: (1) power law decay (exponent *α* = *−* 1.015) in Fibonacci structures versus near-exponential collapse (*α* = *−* 10.102) in regular grids; (2) quantum sanctuary formation at *t* = 0.6 time units creating coherence-preserving boundaries; (3) precise mathematical optimization at *ϕ* = 1.618033988749895; (4) temperature resilience maintaining function during HIV-associated fever; (5) strong correlations with clinical neuroimaging (*r* = 0.74*−* 0.82, *p <* 0.001). Monte Carlo analysis (*n* = 50) confirmed the probability 100% of sanctuary formation during acute inflammation above 38.5 ° C. These findings resolve the cognitive paradox of HAND by revealing how geometric structure enables preservation of quantum information despite extreme perturbation, suggesting novel therapeutic targets and establishing new principles for quantum biology and bioinspired quantum technologies.

**Author summary:** During acute HIV infection, the brain experiences an inflammation severe enough to cause confusion and cognitive failure, yet patients think clearly. This paradox has puzzled clinicians for decades. Using computational models of quantum processes in brain cells, we discovered that nature employs an elegant solution: proteins called microtubules, when arranged in Fibonacci spirals, preserve quantum information 10,000 times longer than regular arrangements. This geometric protection operates precisely at the golden ratio (1.618), the same mathematical constant found in nautilus shells and sunflower spirals. Our findings reveal that the brain maintains function during inflammatory storms by creating quantum “sanctuaries,” protected regions where information processing continues despite the surrounding chaos. This discovery not only solves a medical mystery but unveils a fundamental principle: life does not merely endure quantum disruption, but transforms geometric beauty into computational resilience. Although computational, we provide novel, testable theories demonstrating that in the battle to preserve human cognition from the ravages of a tiny retrovirus, nature draws from the quantum realm.
