## Supplementary material for "Quantum Coherence Preservation in Fibonacci-Structured Microtubules During HIV-Induced Neuroinflammation": 5 model results: monte_carlo_results.csv

State	Max Ratio	Max Ratio Time	Sanctuary Ratio	Final Ratio	Regular Half-Life	Fibonacci Half-Life	Half-Life Ratio	Regular AUC	Fibonacci AUC	AUC Ratio
Acute HIV	4.5	0.1	2.0821635641370193	0.53	0.39	0.53	1.358974358974359	2522.1521057390146	0.9013045097920779	0.00035735533465297765
ART-Controlled HIV	4.05	0.1	2.0821635641370193	0.53	0.33	0.53	1.606060606060606	28.034816492520292	0.9182629223612736	0.03275437606685482
Chronic Untreated HIV	4.95	0.1	2.082163564137019	0.53	0.41000000000000003	0.53	1.2926829268292683	57295.28131474469	0.9039286089441928	1.5776667610349455e-05
Study Volunteer	3.6	0.1	2.082163564137019	0.53	0.2	0.53	2.65	0.27246561305666656	0.9550759034324607	3.5053080376562122
