## Supplementary material for "Quantum Coherence Preservation in Fibonacci-Structured Microtubules During HIV-Induced Neuroinflammation": 5 model results: acute_coherence_analysis_export.xlsx

### Sheet: Sheet 1 - acute_coherence_analy
acute_coherence_analysis_export
Time	Regular_Grid_Coherence	Fibonacci_Grid_Coherence	Difference	Ratio	Fibonacci_Exp_Fit	Fibonacci_Mult_Fit
0	1	1	0	1	1.34812	1.34815
0.01	0.300472	0.999987	0.699515	3.32805	1.18846	1.18848
0.02	0.0900671	0.999975	0.909908	11.1026	1.0477	1.04771
0.03	0.0269331	0.999962	0.973029	37.1277	0.923615	0.923618
0.04	0.00803458	0.99995	0.991915	124.456	0.814226	0.814223
0.05	0.0023911	0.999937	0.997546	418.191	0.717792	0.717785
0.06	0.00070989	0.999925	0.999215	1408.56	0.632779	0.632769
0.07	0.000210253	0.999912	0.999702	4755.76	0.557835	0.557823
0.08	6.21226e-05	0.9999	0.999838	16095.6	0.491767	0.491753
0.09	1.83112e-05	0.999887	0.999869	54605.4	0.433524	0.433509
0.1	5.38443e-06	2.42299e-05	1.88455e-05	4.5	0.382179	0.382163
0.11	2.37717e-06	2.42293e-05	2.18521e-05	10.1925	0.336915	0.336899
0.12	1.04782e-06	2.42287e-05	2.31809e-05	23.123	0.297012	0.296996
0.13	4.61123e-07	2.42281e-05	2.3767e-05	52.5414	0.261835	0.261819
0.14	2.02607e-07	2.42275e-05	2.40249e-05	119.579	0.230825	0.230809
0.15	8.88781e-08	2.42269e-05	2.4138e-05	272.585	0.203487	0.203471
0.16	3.89261e-08	2.42263e-05	2.41873e-05	622.365	0.179386	0.179372
0.17	1.70213e-08	2.42256e-05	2.42086e-05	1423.25	0.15814	0.158127
0.18	7.43104e-09	2.4225e-05	2.42176e-05	3259.98	0.139411	0.139398
0.19	3.239e-09	2.42244e-05	2.42212e-05	7478.97	0.1229	0.122887
0.2	1.40954e-09	2.42238e-05	2.42224e-05	17185.6	0.108344	0.108332
0.21	6.12422e-10	2.42232e-05	2.42226e-05	39553.1	0.095512	0.0955012
0.22	2.65661e-10	2.42226e-05	2.42223e-05	91178.5	0.0841999	0.0841898
0.23	1.15056e-10	2.4222e-05	2.42219e-05	210523	0.0742276	0.0742182
0.24	4.97505e-11	2.42214e-05	2.42213e-05	242214	0.0654364	0.0654277
0.25	2.14778e-11	2.42207e-05	2.42207e-05	242207	0.0576863	0.0576783
0.26	9.25738e-12	2.42201e-05	2.42201e-05	242201	0.0508542	0.0508468
0.27	3.98374e-12	2.42195e-05	2.42195e-05	242195	0.0448312	0.0448244
0.28	1.71159e-12	2.42189e-05	2.42189e-05	242189	0.0395215	0.0395153
0.29	7.34196e-13	2.42183e-05	2.42183e-05	242183	0.0348408	0.034835
0.3	3.14435e-13	2.42177e-05	2.42177e-05	242177	0.0307144	0.0307091
0.31	1.34448e-13	2.42171e-05	2.42171e-05	242171	0.0270767	0.0270718
0.32	5.73961e-14	2.42164e-05	2.42164e-05	242164	0.0238698	0.0238654
0.33	2.44634e-14	2.42158e-05	2.42158e-05	242158	0.0210427	0.0210387
0.34	1.04101e-14	2.42152e-05	2.42152e-05	242152	0.0185505	0.0185469
0.35	4.42282e-15	2.42146e-05	2.42146e-05	242146	0.0163535	0.0163501
0.36	1.87606e-15	2.4214e-05	2.4214e-05	242140	0.0144166	0.0144136
0.37	7.94515e-16	2.42134e-05	2.42134e-05	242134	0.0127092	0.0127064
0.38	3.3594e-16	2.42128e-05	2.42128e-05	242128	0.0112039	0.0112014
0.39	1.41816e-16	2.42121e-05	2.42121e-05	242121	0.00987699	0.00987472
0.4	5.97717e-17	2.42115e-05	2.42115e-05	242115	0.0087072	0.00870514
0.41	2.51519e-17	2.42109e-05	2.42109e-05	242109	0.00767595	0.00767409
0.42	1.0567e-17	2.42103e-05	2.42103e-05	242103	0.00676684	0.00676515
0.43	4.43236e-18	2.42097e-05	2.42097e-05	242097	0.0059654	0.00596388
0.44	1.8562e-18	2.4209e-05	2.4209e-05	242090	0.00525888	0.0052575
0.45	7.76104e-19	2.42084e-05	2.42084e-05	242084	0.00463604	0.00463479
0.46	3.23982e-19	2.42078e-05	2.42078e-05	242078	0.00408696	0.00408584
0.47	1.35029e-19	2.42072e-05	2.42072e-05	242072	0.00360292	0.0036019
0.48	5.61871e-20	2.42066e-05	2.42066e-05	242066	0.0031762	0.00317529
0.49	2.33428e-20	2.42059e-05	2.42059e-05	242059	0.00280002	0.0027992
0.5	9.68218e-21	2.42053e-05	2.42053e-05	242053	0.0024684	0.00246766
0.51	4.00958e-21	2.42047e-05	2.42047e-05	242047	0.00217605	0.00217538
0.52	1.65779e-21	2.42041e-05	2.42041e-05	242041	0.00191833	0.00191773
0.53	6.84331e-22	2.42035e-05	2.42035e-05	242035	0.00169113	0.00169059
0.54	2.82038e-22	2.42028e-05	2.42028e-05	242028	0.00149084	0.00149035
0.55	1.16052e-22	2.42022e-05	2.42022e-05	242022	0.00131427	0.00131383
0.56	4.76767e-23	2.42016e-05	2.42016e-05	242016	0.00115861	0.00115822
0.57	1.95552e-23	2.4201e-05	2.4201e-05	242010	0.00102139	0.00102104
0.58	8.00801e-24	2.42004e-05	2.42004e-05	242004	0.00090042	0.000900103
0.59	3.2741e-24	2.41997e-05	2.41997e-05	241997	0.000793778	0.000793493
0.6	0.005099	0.010617	0.005518	2.08217	0.000699766	0.00069951
0.61	0.00325517	0.0106168	0.00736161	3.26151	0.000616888	0.000616659
0.62	0.00207642	0.0106166	0.00854014	5.11292	0.000543826	0.00054362
0.63	0.00132345	0.0106163	0.00929289	8.0217	0.000479417	0.000479233
0.64	0.000842859	0.0106161	0.00977327	12.5954	0.000422637	0.000422472
0.65	0.000536357	0.0106159	0.0100795	19.7926	0.000372582	0.000372433
0.66	0.00034104	0.0106157	0.0102746	31.1274	0.000328454	0.000328321
0.67	0.000216675	0.0106155	0.0103988	48.9925	0.000289553	0.000289434
0.68	0.000137552	0.0106152	0.0104777	77.1728	0.00025526	0.000255153
0.69	8.72519e-05	0.010615	0.0105278	121.66	0.000225028	0.000224932
0.7	5.53015e-05	0.0106148	0.0105595	191.944	0.000198376	0.000198291
0.71	3.50228e-05	0.0106146	0.0105796	303.076	0.000174881	0.000174805
0.72	2.21625e-05	0.0106144	0.0105922	478.935	0.000154169	0.000154101
0.73	1.40132e-05	0.0106141	0.0106001	757.439	0.00013591	0.000135849
0.74	8.85338e-06	0.0106139	0.0106051	1198.86	0.000119813	0.000119759
0.75	5.589e-06	0.0106137	0.0106081	1899.04	0.000105623	0.000105574
0.76	3.52542e-06	0.0106135	0.01061	3010.56	9.31134e-05	9.30697e-05
0.77	2.22198e-06	0.0106133	0.010611	4776.49	8.20854e-05	8.20463e-05
0.78	1.39934e-06	0.010613	0.0106116	7584.33	7.23635e-05	7.23286e-05
0.79	8.80557e-07	0.0106128	0.0106119	12052.4	6.3793e-05	6.37619e-05
0.8	5.53662e-07	0.0106126	0.0106121	19168	5.62376e-05	5.62098e-05
0.81	3.47844e-07	0.0106124	0.010612	30509	4.95771e-05	4.95522e-05
0.82	2.18362e-07	0.0106122	0.0106119	48598.9	4.37053e-05	4.36831e-05
0.83	1.36969e-07	0.0106119	0.0106118	77476.9	3.8529e-05	3.85092e-05
0.84	8.5846e-08	0.0106117	0.0106116	123613	3.39658e-05	3.39481e-05
0.85	5.37614e-08	0.0106115	0.0106114	197382	2.9943e-05	2.99272e-05
0.86	3.36413e-08	0.0106113	0.0106112	315424	2.63967e-05	2.63826e-05
0.87	2.10343e-08	0.0106111	0.010611	504464	2.32704e-05	2.32578e-05
0.88	1.31412e-08	0.0106108	0.0106108	807446	2.05143e-05	2.05031e-05
0.89	8.20345e-09	0.0106106	0.0106106	1.29343e+06	1.80847e-05	1.80747e-05
0.9	5.11693e-09	0.0106104	0.0106104	2.07358e+06	1.59428e-05	1.59339e-05
0.91	3.18915e-09	0.0106102	0.0106102	3.32696e+06	1.40546e-05	1.40466e-05
0.92	1.98606e-09	0.0106099	0.0106099	5.3422e+06	1.239e-05	1.23829e-05
0.93	1.23585e-09	0.0106097	0.0106097	8.585e+06	1.09226e-05	1.09163e-05
0.94	7.684e-10	0.0106095	0.0106095	1.38073e+07	9.62895e-06	9.62331e-06
0.95	4.77379e-10	0.0106093	0.0106093	2.2224e+07	8.48853e-06	8.48351e-06
0.96	2.96341e-10	0.0106091	0.0106091	3.58002e+07	7.48318e-06	7.4787e-06
0.97	1.83811e-10	0.0106088	0.0106088	5.77159e+07	6.5969e-06	6.59291e-06
0.98	1.13922e-10	0.0106086	0.0106086	9.31221e+07	5.81559e-06	5.81203e-06
0.99	7.05492e-11	0.0106084	0.0106084	1.06084e+08	5.12681e-06	5.12365e-06
1	4.36547e-11	0.0106082	0.0106082	1.06082e+08	4.51961e-06	4.51679e-06
1.01	2.70128e-11	0.0105549	0.0105549	1.05549e+08	3.98433e-06	3.98181e-06
1.02	1.67151e-11	0.0104491	0.0104491	1.04491e+08	3.51244e-06	3.5102e-06
1.03	1.0343e-11	0.0102922	0.0102922	1.02922e+08	3.09644e-06	3.09444e-06
1.04	6.40008e-12	0.0100861	0.0100861	1.00861e+08	2.72971e-06	2.72793e-06
1.05	3.96026e-12	0.00983377	0.00983377	9.83377e+07	2.40641e-06	2.40483e-06
1.06	2.45054e-12	0.00953856	0.00953856	9.53856e+07	2.1214e-06	2.12e-06
1.07	1.51636e-12	0.00920451	0.00920451	9.20451e+07	1.87015e-06	1.8689e-06
1.08	9.38296e-13	0.00883615	0.00883615	8.83615e+07	1.64866e-06	1.64754e-06
1.09	5.80602e-13	0.00843834	0.00843834	8.43834e+07	1.4534e-06	1.45241e-06
1.1	3.59267e-13	0.00801626	0.00801626	8.01626e+07	1.28126e-06	1.28038e-06
1.11	2.22308e-13	0.0075752	0.0075752	7.5752e+07	1.12952e-06	1.12873e-06
1.12	1.37561e-13	0.00712054	0.00712054	7.12054e+07	9.9574e-07	9.95041e-07
1.13	8.51203e-14	0.00665757	0.00665757	6.65757e+07	8.77808e-07	8.77186e-07
1.14	5.2671e-14	0.00619141	0.00619141	6.19141e+07	7.73844e-07	7.7329e-07
1.15	3.2592e-14	0.00572693	0.00572693	5.72693e+07	6.82192e-07	6.817e-07
1.16	2.01674e-14	0.00526867	0.00526867	5.26867e+07	6.01396e-07	6.00958e-07
1.17	1.24792e-14	0.00482073	0.00482073	4.82073e+07	5.30169e-07	5.2978e-07
1.18	7.72194e-15	0.00438677	0.00438677	4.38677e+07	4.67378e-07	4.67032e-07
1.19	4.77821e-15	0.00396994	0.00396994	3.96994e+07	4.12023e-07	4.11715e-07
1.2	2.95668e-15	0.00357287	0.00357287	3.57287e+07	3.63225e-07	3.62951e-07
1.21	1.82954e-15	0.00319766	0.00319766	3.19766e+07	3.20206e-07	3.19962e-07
1.22	1.13209e-15	0.00284585	0.00284585	2.84585e+07	2.82282e-07	2.82065e-07
1.23	7.00519e-16	0.00251853	0.00251853	2.51853e+07	2.48849e-07	2.48657e-07
1.24	4.33469e-16	0.00221626	0.00221626	2.21626e+07	2.19377e-07	2.19206e-07
1.25	2.68224e-16	0.00193919	0.00193919	1.93919e+07	1.93394e-07	1.93242e-07
1.26	1.65972e-16	0.00168706	0.00168706	1.68706e+07	1.7049e-07	1.70354e-07
1.27	1.02701e-16	0.00145927	0.00145927	1.45927e+07	1.50297e-07	1.50177e-07
1.28	6.35496e-17	0.00125495	0.00125495	1.25495e+07	1.32497e-07	1.3239e-07
1.29	3.93234e-17	0.00107296	0.00107296	1.07296e+07	1.16804e-07	1.16709e-07
1.3	2.43327e-17	0.000911995	0.000911995	9.11995e+06	1.0297e-07	1.02886e-07
1.31	1.50567e-17	0.00077062	0.00077062	7.7062e+06	9.0775e-08	9.07001e-08
1.32	9.31682e-18	0.000647307	0.000647307	6.47307e+06	8.0024e-08	7.99574e-08
1.33	5.76509e-18	0.00054049	0.00054049	5.4049e+06	7.05462e-08	7.04871e-08
1.34	3.56734e-18	0.000448597	0.000448597	4.48597e+06	6.2191e-08	6.21385e-08
1.35	2.20741e-18	0.000370085	0.000370085	3.70085e+06	5.48253e-08	5.47787e-08
1.36	1.36591e-18	0.000303463	0.000303463	3.03463e+06	4.8332e-08	4.82906e-08
1.37	8.45202e-19	0.000247317	0.000247317	2.47317e+06	4.26078e-08	4.25709e-08
1.38	5.22997e-19	0.000200323	0.000200323	2.00323e+06	3.75614e-08	3.75288e-08
1.39	3.23622e-19	0.000161257	0.000161257	1.61257e+06	3.31128e-08	3.30838e-08
1.4	2.00252e-19	0.000129003	0.000129003	1.29003e+06	2.91911e-08	2.91653e-08
1.41	1.23913e-19	0.000102555	0.000102555	1.02555e+06	2.57338e-08	2.57109e-08
1.42	7.6675e-20	8.10167e-05	8.10167e-05	810167	2.2686e-08	2.26656e-08
1.43	4.74452e-20	6.35968e-05	6.35968e-05	635968	1.99991e-08	1.99811e-08
1.44	2.93583e-20	4.96044e-05	4.96044e-05	496044	1.76305e-08	1.76145e-08
1.45	1.81664e-20	3.84427e-05	3.84427e-05	384427	1.55424e-08	1.55282e-08
1.46	1.12411e-20	2.96002e-05	2.96002e-05	296002	1.37016e-08	1.3689e-08
1.47	6.9558e-21	2.26437e-05	2.26437e-05	226437	1.20789e-08	1.20676e-08
1.48	4.30413e-21	1.72089e-05	1.72089e-05	172089	1.06483e-08	1.06383e-08
1.49	2.66333e-21	1.29924e-05	1.29924e-05	129924	9.38714e-09	9.3783e-09
1.5	1.64802e-21	9.74414e-06	9.74414e-06	97441.4	8.27536e-09	8.26752e-09
1.51	1.01977e-21	7.25924e-06	7.25924e-06	72592.4	7.29526e-09	7.28829e-09
1.52	6.31016e-22	5.37174e-06	5.37174e-06	53717.4	6.43123e-09	6.42505e-09
1.53	3.90462e-22	3.94816e-06	3.94816e-06	39481.6	5.66954e-09	5.66406e-09
1.54	2.41612e-22	2.88211e-06	2.88211e-06	28821.1	4.99806e-09	4.9932e-09
1.55	1.49505e-22	2.0895e-06	2.0895e-06	20895	4.40611e-09	4.40179e-09
1.56	9.25114e-23	1.50442e-06	1.50442e-06	15044.2	3.88427e-09	3.88044e-09
1.57	5.72445e-23	1.07566e-06	1.07566e-06	10756.6	3.42423e-09	3.42083e-09
1.58	3.54219e-23	7.63715e-07	7.63715e-07	7637.15	3.01868e-09	3.01566e-09
1.59	2.19185e-23	5.38423e-07	5.38423e-07	5384.23	2.66116e-09	2.65848e-09
1.6	1.35628e-23	3.76904e-07	3.76904e-07	3769.04	2.34598e-09	2.3436e-09
1.61	8.39244e-24	2.61959e-07	2.61959e-07	2619.59	2.06813e-09	2.06602e-09
1.62	5.1931e-24	1.80764e-07	1.80764e-07	1807.64	1.82319e-09	1.82132e-09
1.63	3.21341e-24	1.23838e-07	1.23838e-07	1238.38	1.60726e-09	1.6056e-09
1.64	1.9884e-24	8.42249e-08	8.42249e-08	842.249	1.4169e-09	1.41543e-09
1.65	1.23039e-24	5.68678e-08	5.68678e-08	568.678	1.24909e-09	1.24778e-09
1.66	7.61345e-25	3.81181e-08	3.81181e-08	381.181	1.10115e-09	1.09999e-09
1.67	4.71108e-25	2.53658e-08	2.53658e-08	253.658	9.70733e-10	9.69707e-10
1.68	2.91514e-25	1.67591e-08	1.67591e-08	167.591	8.55763e-10	8.54853e-10
1.69	1.80384e-25	1.09953e-08	1.09953e-08	109.953	7.5441e-10	7.53602e-10
1.7	1.11618e-25	7.16532e-09	7.16532e-09	71.6532	6.6506e-10	6.64344e-10
1.71	6.90677e-26	4.64035e-09	4.64035e-09	46.4035	5.86293e-10	5.85658e-10
1.72	4.27379e-26	2.98884e-09	2.98884e-09	29.8884	5.16855e-10	5.16291e-10
1.73	2.64455e-26	1.91722e-09	1.91722e-09	19.1722	4.5564e-10	4.55141e-10
1.74	1.6364e-26	1.22743e-09	1.22743e-09	12.2743	4.01676e-10	4.01233e-10
1.75	1.01258e-26	7.87004e-10	7.87004e-10	7.87004	3.54103e-10	3.5371e-10
1.76	6.26568e-27	5.08072e-10	5.08072e-10	5.08072	3.12164e-10	3.11816e-10
1.77	3.8771e-27	3.32863e-10	3.32863e-10	3.32863	2.75193e-10	2.74884e-10
1.78	2.39908e-27	2.23712e-10	2.23712e-10	2.23712	2.426e-10	2.42326e-10
1.79	1.48451e-27	1.56278e-10	1.56278e-10	1.56278	2.13867e-10	2.13625e-10
1.8	9.18592e-28	1.14965e-10	1.14965e-10	1.14965	1.88538e-10	1.88322e-10
1.81	5.68409e-28	8.98676e-11	8.98676e-11	0.898676	1.66208e-10	1.66017e-10
1.82	3.51722e-28	7.47508e-11	7.47508e-11	0.747508	1.46523e-10	1.46354e-10
1.83	2.1764e-28	6.57233e-11	6.57233e-11	0.657233	1.29169e-10	1.29019e-10
1.84	1.34672e-28	6.03787e-11	6.03787e-11	0.603787	1.13871e-10	1.13738e-10
1.85	8.33328e-29	5.7242e-11	5.7242e-11	0.57242	1.00385e-10	1.00267e-10
1.86	5.15649e-29	5.54173e-11	5.54173e-11	0.554173	8.84954e-11	8.83909e-11
1.87	3.19075e-29	5.43651e-11	5.43651e-11	0.543651	7.80143e-11	7.79217e-11
1.88	1.97438e-29	5.37638e-11	5.37638e-11	0.537638	6.87746e-11	6.86925e-11
1.89	1.22172e-29	5.34233e-11	5.34233e-11	0.534233	6.06292e-11	6.05564e-11
1.9	7.55978e-30	5.32322e-11	5.32322e-11	0.532322	5.34485e-11	5.3384e-11
1.91	4.67787e-30	5.31259e-11	5.31259e-11	0.531259	4.71182e-11	4.70611e-11
1.92	2.89459e-30	5.30674e-11	5.30674e-11	0.530674	4.15377e-11	4.14871e-11
1.93	1.79112e-30	5.30355e-11	5.30355e-11	0.530355	3.66182e-11	3.65733e-11
1.94	1.10832e-30	5.30182e-11	5.30182e-11	0.530182	3.22812e-11	3.22415e-11
1.95	6.85808e-31	5.3009e-11	5.3009e-11	0.53009	2.8458e-11	2.84227e-11
1.96	4.24366e-31	5.30041e-11	5.30041e-11	0.530041	2.50875e-11	2.50563e-11
1.97	2.62591e-31	5.30015e-11	5.30015e-11	0.530015	2.21162e-11	2.20886e-11
1.98	1.62487e-31	5.30002e-11	5.30002e-11	0.530002	1.94969e-11	1.94723e-11
1.99	1.00544e-31	5.29991e-11	5.29991e-11	0.529991	1.71877e-11	1.7166e-11
2	6.22151e-32	5.2998e-11	5.2998e-11	0.52998	1.51521e-11	1.51328e-11
2.01	3.84977e-32	5.29969e-11	5.29969e-11	0.529969	1.33575e-11	1.33405e-11
2.02	2.38217e-32	5.29958e-11	5.29958e-11	0.529958	1.17755e-11	1.17604e-11
2.03	1.47405e-32	5.29946e-11	5.29946e-11	0.529946	1.03809e-11	1.03675e-11
2.04	9.12116e-33	5.29935e-11	5.29935e-11	0.529935	9.1514e-12	9.13953e-12
2.05	5.64402e-33	5.29924e-11	5.29924e-11	0.529924	8.06754e-12	8.05702e-12
2.06	3.49243e-33	5.29913e-11	5.29913e-11	0.529913	7.11205e-12	7.10273e-12
2.07	2.16106e-33	5.29902e-11	5.29902e-11	0.529902	6.26973e-12	6.26147e-12
2.08	1.33723e-33	5.29891e-11	5.29891e-11	0.529891	5.52716e-12	5.51985e-12
2.09	8.27453e-34	5.2988e-11	5.2988e-11	0.52988	4.87255e-12	4.86607e-12
2.1	5.12014e-34	5.29869e-11	5.29869e-11	0.529869	4.29546e-12	4.28972e-12
2.11	3.16826e-34	5.29857e-11	5.29857e-11	0.529857	3.78672e-12	3.78164e-12
2.12	1.96047e-34	5.29846e-11	5.29846e-11	0.529846	3.33824e-12	3.33373e-12
2.13	1.2131e-34	5.29835e-11	5.29835e-11	0.529835	2.94287e-12	2.93888e-12
2.14	7.50649e-35	5.29824e-11	5.29824e-11	0.529824	2.59433e-12	2.59079e-12
2.15	4.64489e-35	5.29813e-11	5.29813e-11	0.529813	2.28706e-12	2.28393e-12
2.16	2.87418e-35	5.29802e-11	5.29802e-11	0.529802	2.01619e-12	2.01342e-12
2.17	1.77849e-35	5.29791e-11	5.29791e-11	0.529791	1.7774e-12	1.77495e-12
2.18	1.1005e-35	5.2978e-11	5.2978e-11	0.52978	1.56689e-12	1.56472e-12
2.19	6.80973e-36	5.29768e-11	5.29768e-11	0.529768	1.38132e-12	1.37939e-12
2.2	4.21375e-36	5.29757e-11	5.29757e-11	0.529757	1.21772e-12	1.21601e-12
2.21	2.6074e-36	5.29746e-11	5.29746e-11	0.529746	1.0735e-12	1.07199e-12
2.22	1.61341e-36	5.29735e-11	5.29735e-11	0.529735	9.46355e-13	9.45018e-13
2.23	9.98354e-37	5.29724e-11	5.29724e-11	0.529724	8.34272e-13	8.33088e-13
2.24	6.17765e-37	5.29713e-11	5.29713e-11	0.529713	7.35464e-13	7.34415e-13
2.25	3.82263e-37	5.29702e-11	5.29702e-11	0.529702	6.48359e-13	6.4743e-13
2.26	2.36538e-37	5.29691e-11	5.29691e-11	0.529691	5.71569e-13	5.70747e-13
2.27	1.46366e-37	5.29679e-11	5.29679e-11	0.529679	5.03875e-13	5.03147e-13
2.28	9.05686e-38	5.29668e-11	5.29668e-11	0.529668	4.44198e-13	4.43553e-13
2.29	5.60424e-38	5.29657e-11	5.29657e-11	0.529657	3.91589e-13	3.91018e-13
2.3	3.46781e-38	5.29646e-11	5.29646e-11	0.529646	3.4521e-13	3.44705e-13
2.31	2.14582e-38	5.29635e-11	5.29635e-11	0.529635	3.04325e-13	3.03877e-13
2.32	1.3278e-38	5.29624e-11	5.29624e-11	0.529624	2.68282e-13	2.67885e-13
2.33	8.2162e-39	5.29613e-11	5.29613e-11	0.529613	2.36508e-13	2.36156e-13
2.34	5.08405e-39	5.29602e-11	5.29602e-11	0.529602	2.08496e-13	2.08186e-13
2.35	3.14592e-39	5.2959e-11	5.2959e-11	0.52959	1.83803e-13	1.83528e-13
2.36	1.94665e-39	5.29579e-11	5.29579e-11	0.529579	1.62034e-13	1.6179e-13
2.37	1.20455e-39	5.29568e-11	5.29568e-11	0.529568	1.42843e-13	1.42628e-13
2.38	7.45357e-40	5.29557e-11	5.29557e-11	0.529557	1.25925e-13	1.25734e-13
2.39	4.61214e-40	5.29546e-11	5.29546e-11	0.529546	1.11011e-13	1.10842e-13
2.4	2.85392e-40	5.29535e-11	5.29535e-11	0.529535	9.78636e-14	9.77139e-14
2.41	1.76596e-40	5.29524e-11	5.29524e-11	0.529524	8.6273e-14	8.61404e-14
2.42	1.09275e-40	5.29513e-11	5.29513e-11	0.529513	7.60551e-14	7.59378e-14
2.43	6.76172e-41	5.29502e-11	5.29502e-11	0.529502	6.70474e-14	6.69436e-14
2.44	4.18404e-41	5.2949e-11	5.2949e-11	0.52949	5.91066e-14	5.90146e-14
2.45	2.58902e-41	5.29479e-11	5.29479e-11	0.529479	5.21062e-14	5.20248e-14
2.46	1.60204e-41	5.29468e-11	5.29468e-11	0.529468	4.5935e-14	4.58629e-14
2.47	9.91316e-42	5.29457e-11	5.29457e-11	0.529457	4.04946e-14	4.04308e-14
2.48	6.1341e-42	5.29446e-11	5.29446e-11	0.529446	3.56986e-14	3.56421e-14
2.49	3.79568e-42	5.29435e-11	5.29435e-11	0.529435	3.14706e-14	3.14206e-14
2.5	2.3487e-42	5.29424e-11	5.29424e-11	0.529424	2.77433e-14	2.76991e-14
2.51	1.45334e-42	5.29413e-11	5.29413e-11	0.529413	2.44575e-14	2.44183e-14
2.52	8.99301e-43	5.29401e-11	5.29401e-11	0.529401	2.15608e-14	2.15262e-14
2.53	5.56473e-43	5.2939e-11	5.2939e-11	0.52939	1.90073e-14	1.89766e-14
2.54	3.44336e-43	5.29379e-11	5.29379e-11	0.529379	1.67561e-14	1.6729e-14
2.55	2.13069e-43	5.29368e-11	5.29368e-11	0.529368	1.47716e-14	1.47475e-14
2.56	1.31844e-43	5.29357e-11	5.29357e-11	0.529357	1.30221e-14	1.30008e-14
2.57	8.15828e-44	5.29346e-11	5.29346e-11	0.529346	1.14798e-14	1.1461e-14
2.58	5.04821e-44	5.29335e-11	5.29335e-11	0.529335	1.01202e-14	1.01035e-14
2.59	3.12375e-44	5.29324e-11	5.29324e-11	0.529324	8.92158e-15	8.90683e-15
2.6	1.93292e-44	5.29313e-11	5.29313e-11	0.529313	7.86494e-15	7.85189e-15
2.61	1.19606e-44	5.29301e-11	5.29301e-11	0.529301	6.93344e-15	6.9219e-15
2.62	7.40102e-45	5.2929e-11	5.2929e-11	0.52929	6.11227e-15	6.10205e-15
2.63	4.57963e-45	5.29279e-11	5.29279e-11	0.529279	5.38836e-15	5.37931e-15
2.64	2.8338e-45	5.29268e-11	5.29268e-11	0.529268	4.75018e-15	4.74218e-15
2.65	1.75351e-45	5.29257e-11	5.29257e-11	0.529257	4.18759e-15	4.1805e-15
2.66	1.08504e-45	5.29246e-11	5.29246e-11	0.529246	3.69162e-15	3.68536e-15
2.67	6.71406e-46	5.29235e-11	5.29235e-11	0.529235	3.2544e-15	3.24886e-15
2.68	4.15455e-46	5.29224e-11	5.29224e-11	0.529224	2.86896e-15	2.86406e-15
2.69	2.57076e-46	5.29212e-11	5.29212e-11	0.529212	2.52917e-15	2.52483e-15
2.7	1.59075e-46	5.29201e-11	5.29201e-11	0.529201	2.22963e-15	2.22579e-15
2.71	9.84328e-47	5.2919e-11	5.2919e-11	0.52919	1.96556e-15	1.96216e-15
2.72	6.09086e-47	5.29179e-11	5.29179e-11	0.529179	1.73277e-15	1.72976e-15
2.73	3.76892e-47	5.29168e-11	5.29168e-11	0.529168	1.52754e-15	1.52488e-15
2.74	2.33215e-47	5.29157e-11	5.29157e-11	0.529157	1.34663e-15	1.34427e-15
2.75	1.44309e-47	5.29146e-11	5.29146e-11	0.529146	1.18714e-15	1.18505e-15
2.76	8.92962e-48	5.29135e-11	5.29135e-11	0.529135	1.04654e-15	1.04469e-15
2.77	5.5255e-48	5.29124e-11	5.29124e-11	0.529124	9.22589e-16	9.20957e-16
2.78	3.41909e-48	5.29112e-11	5.29112e-11	0.529112	8.13321e-16	8.11877e-16
2.79	2.11567e-48	5.29101e-11	5.29101e-11	0.529101	7.16994e-16	7.15717e-16
2.8	1.30914e-48	5.2909e-11	5.2909e-11	0.52909	6.32076e-16	6.30946e-16
2.81	8.10077e-49	5.29079e-11	5.29079e-11	0.529079	5.57216e-16	5.56216e-16
2.82	5.01262e-49	5.29068e-11	5.29068e-11	0.529068	4.91221e-16	4.90336e-16
2.83	3.10173e-49	5.29057e-11	5.29057e-11	0.529057	4.33043e-16	4.3226e-16
2.84	1.9193e-49	5.29046e-11	5.29046e-11	0.529046	3.81755e-16	3.81062e-16
2.85	1.18763e-49	5.29035e-11	5.29035e-11	0.529035	3.36541e-16	3.35928e-16
2.86	7.34885e-50	5.29024e-11	5.29024e-11	0.529024	2.96682e-16	2.9614e-16
2.87	4.54735e-50	5.29012e-11	5.29012e-11	0.529012	2.61544e-16	2.61065e-16
2.88	2.81382e-50	5.29001e-11	5.29001e-11	0.529001	2.30568e-16	2.30144e-16
2.89	1.74115e-50	5.2899e-11	5.2899e-11	0.52899	2.0326e-16	2.02885e-16
2.9	1.07739e-50	5.28979e-11	5.28979e-11	0.528979	1.79187e-16	1.78855e-16
2.91	6.66673e-51	5.28968e-11	5.28968e-11	0.528968	1.57965e-16	1.57671e-16
2.92	4.12526e-51	5.28957e-11	5.28957e-11	0.528957	1.39256e-16	1.38996e-16
2.93	2.55264e-51	5.28946e-11	5.28946e-11	0.528946	1.22763e-16	1.22533e-16
2.94	1.57953e-51	5.28935e-11	5.28935e-11	0.528935	1.08223e-16	1.0802e-16
2.95	9.77388e-52	5.28924e-11	5.28924e-11	0.528924	9.54059e-17	9.52261e-17
2.96	6.04792e-52	5.28913e-11	5.28913e-11	0.528913	8.41064e-17	8.39473e-17
2.97	3.74235e-52	5.28901e-11	5.28901e-11	0.528901	7.41451e-17	7.40044e-17
2.98	2.3157e-52	5.2889e-11	5.2889e-11	0.52889	6.53637e-17	6.52392e-17
2.99	1.43292e-52	5.28879e-11	5.28879e-11	0.528879	5.76222e-17	5.75121e-17
3	0.00081	0.143	0.14219	0.53	5.07977e-17	5.07003e-17
