## Supplementary material for "Quantum Coherence Preservation in Fibonacci-Structured Microtubules During HIV-Induced Neuroinflammation": 5 model results: full_hiv_simulation.csv

Regular grid integrity: 1.0
Fibonacci grid integrity: 1.0
Time 0.0: Regular=0.991581	Fibonacci=0.999992	Sanctuary=0.038
Time 0.0: Regular=0.983179	Fibonacci=0.999983	Sanctuary=0.038
Time 0.0: Regular=0.974813	Fibonacci=0.999974	Sanctuary=0.038
Time 0.0: Regular=0.966497	Fibonacci=0.999966	Sanctuary=0.038
Time 0.1: Regular=0.958181	Fibonacci=0.999957	Sanctuary=0.038
Time 0.1: Regular=0.949888	Fibonacci=0.999949	Sanctuary=0.038
Time 0.1: Regular=0.941626	Fibonacci=0.999940	Sanctuary=0.038
Time 0.1: Regular=0.933410	Fibonacci=0.999932	Sanctuary=0.038
Time 0.1: Regular=0.927922	Fibonacci=0.999924	Sanctuary=0.001
Time 0.1: Regular=0.919692	Fibonacci=0.999915	Sanctuary=0.038
Time 10.0: Regular=0.001679	Fibonacci=0.991944	Sanctuary=0.000
Time 10.0: Regular=0.001671	Fibonacci=0.991937	Sanctuary=0.000
Time 10.0: Regular=0.001664	Fibonacci=0.991929	Sanctuary=0.000
Time 10.0: Regular=0.001656	Fibonacci=0.991921	Sanctuary=0.000
Time 10.0: Regular=0.001649	Fibonacci=0.991914	Sanctuary=0.000
Time 10.1: Regular=0.001642	Fibonacci=0.991906	Sanctuary=0.000
Time 10.1: Regular=0.001634	Fibonacci=0.991899	Sanctuary=0.000
Time 10.1: Regular=0.001627	Fibonacci=0.991891	Sanctuary=0.000
Time 10.1: Regular=0.001620	Fibonacci=0.991884	Sanctuary=0.000
Time 10.1: Regular=0.001613	Fibonacci=0.991876	Sanctuary=0.000
Time 20.0: Regular=0.000100	Fibonacci=0.984358	Sanctuary=0.000
Time 20.0: Regular=0.000100	Fibonacci=0.984351	Sanctuary=0.000
Time 20.0: Regular=0.000100	Fibonacci=0.984343	Sanctuary=0.000
Time 20.0: Regular=0.000100	Fibonacci=0.984336	Sanctuary=0.000
Time 20.0: Regular=0.000100	Fibonacci=0.984328	Sanctuary=0.000
Time 20.1: Regular=0.000100	Fibonacci=0.984321	Sanctuary=0.000
Time 20.1: Regular=0.000100	Fibonacci=0.984314	Sanctuary=0.000
Time 20.1: Regular=0.000100	Fibonacci=0.984306	Sanctuary=0.000
Time 20.1: Regular=0.000100	Fibonacci=0.984299	Sanctuary=0.000
Time 20.1: Regular=0.000100	Fibonacci=0.984291	Sanctuary=0.000
Time 30.0: Regular=0.000100	Fibonacci=0.976868	Sanctuary=0.000
Time 30.0: Regular=0.000100	Fibonacci=0.976861	Sanctuary=0.000
Time 30.0: Regular=0.000100	Fibonacci=0.976854	Sanctuary=0.000
Time 30.0: Regular=0.000100	Fibonacci=0.976846	Sanctuary=0.000
Time 30.0: Regular=0.000100	Fibonacci=0.976839	Sanctuary=0.000
Time 30.1: Regular=0.000100	Fibonacci=0.976832	Sanctuary=0.000
Time 30.1: Regular=0.000100	Fibonacci=0.976824	Sanctuary=0.000
Time 30.1: Regular=0.000100	Fibonacci=0.976817	Sanctuary=0.000
Time 30.1: Regular=0.000100	Fibonacci=0.976809	Sanctuary=0.000
Time 30.1: Regular=0.000100	Fibonacci=0.976802	Sanctuary=0.000
Time 40.0: Regular=0.000100	Fibonacci=0.969441	Sanctuary=0.000
Time 40.0: Regular=0.000100	Fibonacci=0.969434	Sanctuary=0.000
Time 40.0: Regular=0.000100	Fibonacci=0.969426	Sanctuary=0.000
Time 40.0: Regular=0.000100	Fibonacci=0.969419	Sanctuary=0.000
Time 40.0: Regular=0.000100	Fibonacci=0.969412	Sanctuary=0.000
Time 40.1: Regular=0.000100	Fibonacci=0.969404	Sanctuary=0.000
Time 40.1: Regular=0.000100	Fibonacci=0.969397	Sanctuary=0.000
Time 40.1: Regular=0.000100	Fibonacci=0.969390	Sanctuary=0.000
Time 40.1: Regular=0.000100	Fibonacci=0.969382	Sanctuary=0.000
Time 40.1: Regular=0.000100	Fibonacci=0.969375	Sanctuary=0.000
Time 50.0: Regular=0.000100	Fibonacci=0.962063	Sanctuary=0.000
Time 50.0: Regular=0.000100	Fibonacci=0.962056	Sanctuary=0.000
Time 50.0: Regular=0.000100	Fibonacci=0.962049	Sanctuary=0.000
Time 50.0: Regular=0.000100	Fibonacci=0.962041	Sanctuary=0.000
Time 50.0: Regular=0.000100	Fibonacci=0.962034	Sanctuary=0.000
Time 50.1: Regular=0.000100	Fibonacci=0.962027	Sanctuary=0.000
Time 50.1: Regular=0.000100	Fibonacci=0.962020	Sanctuary=0.000
Time 50.1: Regular=0.000100	Fibonacci=0.962012	Sanctuary=0.000
Time 50.1: Regular=0.000100	Fibonacci=0.962005	Sanctuary=0.000
Time 50.1: Regular=0.000100	Fibonacci=0.961998	Sanctuary=0.000
Time 60.0: Regular=0.000100	Fibonacci=0.954749	Sanctuary=0.000
Time 60.0: Regular=0.000100	Fibonacci=0.954742	Sanctuary=0.000
Time 60.0: Regular=0.000100	Fibonacci=0.954735	Sanctuary=0.000
Time 60.0: Regular=0.000100	Fibonacci=0.954727	Sanctuary=0.000
Time 60.0: Regular=0.000100	Fibonacci=0.954720	Sanctuary=0.000
Time 60.1: Regular=0.000100	Fibonacci=0.954713	Sanctuary=0.000
Time 60.1: Regular=0.000100	Fibonacci=0.954706	Sanctuary=0.000
Time 60.1: Regular=0.000100	Fibonacci=0.954699	Sanctuary=0.000
Time 60.1: Regular=0.000100	Fibonacci=0.954691	Sanctuary=0.000
Time 60.1: Regular=0.000100	Fibonacci=0.954684	Sanctuary=0.000
Time 70.0: Regular=0.000100	Fibonacci=0.947491	Sanctuary=0.000
Time 70.0: Regular=0.000100	Fibonacci=0.947483	Sanctuary=0.000
Time 70.0: Regular=0.000100	Fibonacci=0.947476	Sanctuary=0.000
Time 70.0: Regular=0.000100	Fibonacci=0.947469	Sanctuary=0.000
Time 70.0: Regular=0.000100	Fibonacci=0.947462	Sanctuary=0.000
Time 70.1: Regular=0.000100	Fibonacci=0.947455	Sanctuary=0.000
Time 70.1: Regular=0.000100	Fibonacci=0.947448	Sanctuary=0.000
Time 70.1: Regular=0.000100	Fibonacci=0.947441	Sanctuary=0.000
Time 70.1: Regular=0.000100	Fibonacci=0.947433	Sanctuary=0.000
Time 70.1: Regular=0.000100	Fibonacci=0.947426	Sanctuary=0.000
