## Supplementary material for "Quantum Coherence Preservation in Fibonacci-Structured Microtubules During HIV-Induced Neuroinflammation": 5 model results: statistical_tests 2.csv

Metric	Test	Statistic	p_value	Significant
max_ratio	One-way ANOVA	36630.35974072957	0.0	Yes
max_ratio	Kruskal-Wallis	2249.4345256075994	0.0	Yes
half_life_ratio	One-way ANOVA	994.6439068678383	0.0	Yes
half_life_ratio	Kruskal-Wallis	2560.350864087039	0.0	Yes
sanctuary_ratio	One-way ANOVA	10754.599743235383	0.0	Yes
sanctuary_ratio	Kruskal-Wallis	3416.5905809182714	0.0	Yes
auc_ratio	One-way ANOVA	2335.91277714217	0.0	Yes
auc_ratio	Kruskal-Wallis	3486.5215476380927	0.0	Yes
