## Supplementary material for "Quantum Coherence Preservation in Fibonacci-Structured Microtubules During HIV-Induced Neuroinflammation": 5 model results: geometric_efficiency.csv

geometric_ratio	harvesting_efficiency	is_golden_ratio	is_phi_squared	is_phi_inverse
1.0	0.029422973705454342	False	False	False
1.0050167224080269	0.029767237803513803	False	False	False
1.0100334448160535	0.030124021065551135	False	False	False
1.0150501672240804	0.030493501623976994	False	False	False
1.020066889632107	0.030875877295333802	False	False	False
1.0250836120401339	0.031271365600515556	False	False	False
1.0301003344481605	0.03168020385748337	False	False	False
1.0351170568561874	0.032102649344465356	False	False	False
1.040133779264214	0.03253897953212428	False	False	False
1.0451505016722409	0.032989492383641884	False	False	False
1.0501672240802675	0.033454506722106245	False	False	False
1.0551839464882944	0.03393436266500611	False	False	False
1.060200668896321	0.03442942212603557	False	False	False
1.065217391304348	0.03494006938480023	False	False	False
1.0702341137123745	0.035466711725392716	False	False	False
1.0752508361204014	0.03600978014517848	False	False	False
1.080267558528428	0.036569730135500855	False	False	False
1.085284280936455	0.03714704253638536	False	False	False
1.0903010033444815	0.03774222446769492	False	False	False
1.0953177257525084	0.03835581033956866	False	False	False
1.100334448160535	0.038988362945363314	False	False	False
1.105351170568562	0.039640474640718425	False	False	False
1.1103678929765886	0.04031276861277925	False	False	False
1.1153846153846154	0.041005900244044824	False	False	False
1.120401337792642	0.041720558575758765	False	False	False
1.125418060200669	0.042457467876237144	False	False	False
1.1304347826086956	0.04321738932002649	False	False	False
1.1354515050167224	0.04400112278431643	False	False	False
1.140468227424749	0.04480950876959118	False	False	False
1.145484949832776	0.04564343045210317	False	False	False
1.1505016722408028	0.04650381587638536	False	False	False
1.1555183946488294	0.04739164029669902	False	False	False
1.160535117056856	0.04830792867703676	False	False	False
1.165551839464883	0.04925375836007423	False	False	False
1.1705685618729098	0.050230261916293185	False	False	False
1.1755852842809364	0.05123863018538449	False	False	False
1.180602006688963	0.05228011552298896	False	False	False
1.18561872909699	0.05335603526684998	False	False	False
1.1906354515050168	0.05446777543754155	False	False	False
1.1956521739130435	0.05561679469009961	False	False	False
1.2006688963210703	0.055545386203790195	False	False	False
1.205685618729097	0.056794838915563625	False	False	False
1.2107023411371238	0.05808589766677369	False	False	False
1.2157190635451505	0.05942037420018259	False	False	False
1.2207357859531773	0.060800176372873556	False	False	False
1.225752508361204	0.06222731406632492	False	False	False
1.2307692307692308	0.06370390549985767	False	False	False
1.2357859531772575	0.06523218397653067	False	False	False
1.2408026755852843	0.06681450509259573	False	False	False
1.245819397993311	0.0684533544437606	False	False	False
1.2508361204013378	0.070151355863753	False	False	False
1.2558528428093645	0.07191128023300902	False	False	False
1.2608695652173914	0.07373605489772991	False	False	False
1.265886287625418	0.07562877374202566	False	False	False
1.2709030100334449	0.07759270795838949	False	False	False
1.2759197324414715	0.07963131756426867	False	False	False
1.2809364548494984	0.08174826371499586	False	False	False
1.2859531772575252	0.08394742186574079	False	False	False
1.2909698996655519	0.0862328958373873	False	False	False
1.2959866220735785	0.08860903284322352	False	False	False
1.3010033444816054	0.09108043953495276	False	False	False
1.3060200668896322	0.09365199912763644	False	False	False
1.3110367892976589	0.09632888966359221	False	False	False
1.3160535117056855	0.09911660347475747	False	False	False
1.3210702341137124	0.10202096790131943	False	False	False
1.3260869565217392	0.1050481673211549	False	False	False
1.3311036789297659	0.10820476653939495	False	False	False
1.3361204013377925	0.11149773557970255	False	False	False
1.3411371237458194	0.11493447590798621	False	False	False
1.3461538461538463	0.1185228481044895	False	False	False
1.351170568561873	0.12227120098053035	False	False	False
1.3561872909698995	0.12618840211045895	False	False	False
1.3612040133779264	0.1302838697162461	False	False	False
1.3662207357859533	0.1345676057998022	False	False	False
1.37123745819398	0.1390502303646012	False	False	False
1.3762541806020068	0.14374301650096868	False	False	False
1.3812709030100334	0.148657926025528	False	False	False
1.3862876254180603	0.15380764526125765	False	False	False
1.391304347826087	0.15920562041616934	False	False	False
1.3963210702341138	0.16486609186085213	False	False	False
1.4013377926421404	0.1708041264121728	False	False	False
1.4063545150501673	0.17703564649554449	False	False	False
1.411371237458194	0.18357745477348966	False	False	False
1.4163879598662208	0.19044725248486088	False	False	False
1.4214046822742474	0.19766364932692904	False	False	False
1.4264214046822743	0.2052461622205886	False	False	False
1.431438127090301	0.2132151997151651	False	False	False
1.4364548494983278	0.22159202810143144	False	False	False
1.4414715719063547	0.2303987144971984	False	False	False
1.4464882943143813	0.2396580412383969	False	False	False
1.451505016722408	0.24939338484177412	False	False	False
1.4565217391304348	0.2596285516002948	False	False	False
1.4615384615384617	0.2703875605345525	False	False	False
1.4665551839464883	0.2816943629713437	False	False	False
1.471571906354515	0.29357248649138346	False	False	False
1.4765886287625418	0.3060445894460937	False	False	False
1.4816053511705687	0.3191319107894358	False	False	False
1.4866220735785953	0.33285359875476866	False	False	False
1.491638795986622	0.34722590114180163	False	False	False
1.4966555183946488	0.36226119995664857	False	False	False
1.5016722408026757	0.3779668742544498	False	False	False
1.5066889632107023	0.3943439777606926	False	False	False
1.511705685618729	0.41138572279612867	False	False	False
1.5167224080267558	0.4290757699027246	False	False	False
1.5217391304347827	0.44738633413063933	False	False	False
1.5267558528428093	0.46627613495777404	False	False	False
1.531772575250836	0.4856882379028237	False	False	False
1.5367892976588629	0.5055478623719879	False	False	False
1.5418060200668897	0.525760261885596	False	False	False
1.5468227424749164	0.5462088184027231	False	False	False
1.551839464882943	0.5667535295819347	False	False	False
1.5568561872909699	0.5872301024839172	False	False	False
1.5618729096989967	0.6074498936683242	False	False	False
1.5668896321070234	0.6272009464393253	False	False	False
1.5719063545150502	0.6462503626641763	False	False	False
1.576923076923077	0.6643482007954934	False	False	False
1.5819397993311037	0.6812330071962156	False	False	False
1.5869565217391304	0.6966389627955606	False	False	False
1.5919732441471572	0.7103044666488569	False	False	False
1.596989966555184	0.7219817960323586	False	False	False
1.6020066889632107	0.7314473020872777	False	False	False
1.6070234113712374	0.7385114502050355	False	False	False
1.6120401337792643	0.743027926506031	False	False	False
1.6170568561872911	0.7449010318342418	True	False	False
1.6220735785953178	0.7440906859733638	False	False	False
1.6270903010033444	0.7406145625280091	False	False	False
1.6321070234113713	0.7345471449354384	False	False	False
1.6371237458193981	0.7260157966164738	False	False	False
1.6421404682274248	0.7151942263142297	False	False	False
1.6471571906354514	0.7022939594377132	False	False	False
1.6521739130434783	0.6875545667428458	False	False	False
1.6571906354515051	0.6712334405083719	False	False	False
1.6622073578595318	0.6535958522279528	False	False	False
1.6672240802675584	0.6349058965757864	False	False	False
1.6722408026755853	0.6154187540472329	False	False	False
1.6772575250836121	0.5953745200923006	False	False	False
1.6822742474916388	0.5749936775720373	False	False	False
1.6872909698996654	0.5544741494455425	False	False	False
1.6923076923076923	0.5339897681545158	False	False	False
1.6973244147157192	0.5136899378449423	False	False	False
1.7023411371237458	0.4937002405154606	False	False	False
1.7073578595317724	0.47412373961837073	False	False	False
1.7123745819397993	0.4550427559519964	False	False	False
1.7173913043478262	0.4365209229319609	False	False	False
1.7224080267558528	0.41860536506496177	False	False	False
1.7274247491638797	0.40132887999184963	False	False	False
1.7324414715719065	0.38471203781699953	False	False	False
1.7374581939799332	0.3687651399903313	False	False	False
1.7424749163879598	0.3534900031854463	False	False	False
1.7474916387959867	0.33888155154475913	False	False	False
1.7525083612040135	0.32492921387173984	False	False	False
1.7575250836120402	0.3116181315675871	False	False	False
1.7625418060200668	0.29893018910929925	False	False	False
1.7675585284280937	0.2868448823808891	False	False	False
1.7725752508361206	0.2753400418425387	False	False	False
1.7775919732441472	0.2643924278885574	False	False	False
1.7826086956521738	0.25397821522994063	False	False	False
1.7876254180602007	0.24407338206773146	False	False	False
1.7926421404682276	0.2346540184411562	False	False	False
1.7976588628762542	0.22569656661236415	False	False	False
1.8026755852842808	0.2171780048060118	False	False	False
1.8076923076923077	0.209075984134055	False	False	False
1.8127090301003346	0.20136892715069346	False	False	False
1.8177257525083612	0.194036095224414	False	False	False
1.8227424749163879	0.18705763079341528	False	False	False
1.8277591973244147	0.1804145795872531	False	False	False
1.8327759197324416	0.1740888970449379	False	False	False
1.8377926421404682	0.16806344242791393	False	False	False
1.8428093645484949	0.16232196350351083	False	False	False
1.8478260869565217	0.15684907414819074	False	False	False
1.8528428093645486	0.15163022677804183	False	False	False
1.8578595317725752	0.1466516811450636	False	False	False
1.8628762541806019	0.141900470731375	False	False	False
1.8678929765886287	0.13736436772018606	False	False	False
1.8729096989966556	0.13303184731395115	False	False	False
1.8779264214046822	0.12889205199939194	False	False	False
1.882943143812709	0.1249347562198541	False	False	False
1.887959866220736	0.1211503318024544	False	False	False
1.8929765886287626	0.11752971439620306	False	False	False
1.8979933110367893	0.11406437110397365	False	False	False
1.9030100334448161	0.11074626943265604	False	False	False
1.908026755852843	0.1075678476394144	False	False	False
1.9130434782608696	0.10452198651547122	False	False	False
1.9180602006688963	0.10160198262042018	False	False	False
1.9230769230769231	0.09880152295820382	False	False	False
1.92809364548495	0.09611466106933547	False	False	False
1.9331103678929766	0.09353579450165561	False	False	False
1.9381270903010033	0.09105964361305605	False	False	False
1.9431438127090301	0.08868123165347316	False	False	False
1.948160535117057	0.0863958660694868	False	False	False
1.9531772575250836	0.08419912097259777	False	False	False
1.9581939799331103	0.08208682071132135	False	False	False
1.9632107023411371	0.08005502448732121	False	False	False
1.968227424749164	0.07810001195667046	False	False	False
1.9732441471571907	0.07621826975877055	False	False	False
1.9782608695652173	0.07440647891732426	False	False	False
1.9832775919732442	0.07266150305991939	False	False	False
1.988294314381271	0.07098037740513538	False	False	False
1.9933110367892977	0.06936029846855757	False	False	False
1.9983277591973243	0.06779861444161375	False	False	False
2.0033444816053514	0.06629281619968413	False	False	False
2.008361204013378	0.06484052889844487	False	False	False
2.0133779264214047	0.0634395041198585	False	False	False
2.0183946488294318	0.062087612531608376	False	False	False
2.023411371237458	0.06078283702606263	False	False	False
2.028428093645485	0.05952326630704705	False	False	False
2.0334448160535117	0.05830708889480309	False	False	False
2.0384615384615383	0.05713258752148229	False	False	False
2.0434782608695654	0.0559981338914167	False	False	False
2.048494983277592	0.05490218378217081	False	False	False
2.0535117056856187	0.05384327246405073	False	False	False
2.058528428093646	0.0528200104173183	False	False	False
2.063545150501672	0.05183107932782685	False	False	False
2.068561872909699	0.05087522834317691	False	False	False
2.0735785953177257	0.049951270572787476	False	False	False
2.0785953177257523	0.04905807981648288	False	False	False
2.0836120401337794	0.04819458750733621	False	False	False
2.088628762541806	0.047359779855567025	False	False	False
2.0936454849498327	0.046552695181285485	False	False	False
2.09866220735786	0.04577242142480766	False	False	False
2.103678929765886	0.04501809382413682	False	False	False
2.108695652173913	0.044288892750023984	False	False	False
2.1137123745819397	0.04358404168979331	False	False	False
2.1187290969899664	0.04290280537183573	False	False	False
2.1237458193979935	0.04224448802336225	False	False	False
2.12876254180602	0.04160843175464949	False	False	False
2.1337792642140467	0.040994015063621554	False	False	False
2.138795986622074	0.040400651455194836	False	False	False
2.1438127090301005	0.039827788170364545	False	False	False
2.148829431438127	0.039274905020543316	False	False	False
2.153846153846154	0.03874151332317415	False	False	False
2.1588628762541804	0.03822715493513306	False	False	False
2.1638795986622075	0.03773140138091758	False	False	False
2.168896321070234	0.03725385307309037	False	False	False
2.1739130434782608	0.03679413862290695	False	False	False
2.178929765886288	0.03635191423952089	False	False	False
2.1839464882943145	0.035926863216617165	False	False	False
2.188963210702341	0.035518695505787845	False	False	False
2.193979933110368	0.03512714737643551	False	False	False
2.1989966555183944	0.034751981162469074	False	False	False
2.2040133779264215	0.034392985096551955	False	False	False
2.209030100334448	0.03404997323317841	False	False	False
2.2140468227424748	0.03372278546238845	False	False	False
2.219063545150502	0.03341128761650094	False	False	False
2.2240802675585285	0.0331153716728421	False	False	False
2.229096989966555	0.03283495605608684	False	False	False
2.2341137123745822	0.032569986044516136	False	False	False
2.2391304347826084	0.03232043428523182	False	False	False
2.2441471571906355	0.03208630142416917	False	False	False
2.249163879598662	0.03186761685761824	False	False	False
2.254180602006689	0.03166443961291027	False	False	False
2.259197324414716	0.031476859366965364	False	False	False
2.2642140468227425	0.031304997612535114	False	False	False
2.269230769230769	0.031149008983227283	False	False	False
2.2742474916387962	0.031009082749782473	False	False	False
2.2792642140468224	0.030885444501599888	False	False	False
2.2842809364548495	0.030778358029200016	False	False	False
2.2892976588628766	0.030688127425187065	False	False	False
2.294314381270903	0.030615099423352977	False	False	False
2.29933110367893	0.030559665997875643	False	False	False
2.3043478260869565	0.030522267247131862	False	False	False
2.309364548494983	0.030503394589500347	False	False	False
2.3143812709030103	0.030503594301706433	False	False	False
2.319397993311037	0.03052347143379182	False	False	False
2.3244147157190636	0.030563694138719247	False	False	False
2.3294314381270906	0.03062499845898524	False	False	False
2.334448160535117	0.030708193617456293	False	False	False
2.339464882943144	0.030814167865011854	False	False	False
2.3444816053511706	0.030943894943515307	False	False	False
2.349498327759197	0.031098441229188256	False	False	False
2.3545150501672243	0.03127897362867215	False	False	False
2.359531772575251	0.031486768307960114	False	False	False
2.3645484949832776	0.03172322034299091	False	False	False
2.3695652173913047	0.031989854390016656	False	False	False
2.374581939799331	0.03228833648385951	False	False	False
2.379598662207358	0.032620487082788696	False	False	False
2.3846153846153846	0.03298829548984159	False	False	False
2.3896321070234112	0.03339393579176858	False	False	False
2.3946488294314383	0.03383978446805041	False	False	False
2.399665551839465	0.03432843983311987	False	False	False
2.4046822742474916	0.034862743484275455	False	False	False
2.4096989966555187	0.035445803934754105	False	False	False
2.414715719063545	0.03608102261456807	False	False	False
2.419732441471572	0.03677212241896434	False	False	False
2.4247491638795986	0.037523178972929505	False	False	False
2.4297658862876252	0.038338654756225006	False	False	False
2.4347826086956523	0.03922343619179773	False	False	False
2.439799331103679	0.04018287373410151	False	False	False
2.4448160535117056	0.04122282489351491	False	False	False
2.4498327759197327	0.04234969998617663	False	False	False
2.4548494983277593	0.04357051018865887	False	False	False
2.459866220735786	0.04489291718219704	False	False	False
2.464882943143813	0.04632528326325318	False	False	False
2.4698996655518393	0.047876720239187764	False	False	False
2.4749163879598663	0.049557134672551455	False	False	False
2.479933110367893	0.05137726602534286	False	False	False
2.4849498327759196	0.05334871291154235	False	False	False
2.4899665551839467	0.05548394090270459	False	False	False
2.4949832775919734	0.05779626304274271	False	False	False
2.5	0.060299781298319206	False	False	False
