## Supplementary material for "Quantum Coherence Preservation in Fibonacci-Structured Microtubules During HIV-Induced Neuroinflammation": 5 model results: key_results_summary.csv

parameter	value	unit
Formation Probability	1.0	fraction
Mean Volume Fraction	0.042	fraction
Formation Temperature	38.7	°C
Fractal Dimension	1.618	dimensionless
HIV Correlation	0.91	Pearson r
Harvesting Efficiency	0.744	fraction
