## Supplementary material for "Quantum Coherence Preservation in Fibonacci-Structured Microtubules During HIV-Induced Neuroinflammation": 5 model results: monte_carlo_results.csv

trial	regular_final_integrity	fibonacci_final_integrity	collapse_time	max_sanctuary_volume	harvesting_efficiency	sanctuary_formation
1	0.0001	0.9460034286569339	3.01	0.04534601914342979	0.7508361531639379	True
2	0.0001	0.9459923120832743	3.01	0.043482308854588356	0.7401025337744198	True
3	0.0001	0.9460079872895254	3.01	0.04356063786178035	0.7681037251668196	True
4	0.0001	0.9460081279568633	3.01	0.04419768386763886	0.7923682405437074	True
5	0.0001	0.9459841939780754	3.01	0.04217120494032834	0.7641732582971343	True
6	0.0001	0.9460119440390777	3.01	0.040455250454380365	0.7609439049122714	True
7	0.0001	0.946013353533359	3.01	0.043486969216517915	0.7482715190568587	True
8	0.0001	0.9459809617050475	3.01	0.04261912009655423	0.7377941743690749	True
9	0.0001	0.9460098013670821	3.01	0.041840878246281556	0.7974520767953265	True
10	0.0001	0.9460268476241468	3.01	0.04271979689781403	0.7391652630992778	True
11	0.0001	0.9459971866737731	3.01	0.04077804712667566	0.7136624392300934	True
12	0.0001	0.9459878666540943	3.01	0.04044027639588711	0.7438601206363481	True
13	0.0001	0.9459994279578965	3.01	0.04374873098317626	0.7176687201317994	True
14	0.0001	0.9460004479462459	3.01	0.04020217082999416	0.7494158943350303	True
15	0.0001	0.9460045190149464	3.01	0.045262190342943036	0.6913249500264718	True
16	0.0001	0.9459917003160823	3.01	0.044123697611313184	0.7462512968919688	True
17	0.0001	0.9459972049703685	3.01	0.044915508249525476	0.7539694291786102	True
18	0.0001	0.9459843393643154	3.01	0.04289520161009957	0.6975262509611864	True
19	0.0001	0.9459804343886894	3.01	0.04247785823938281	0.7340720255932986	True
20	0.0001	0.9460077936109956	3.01	0.04168325151482258	0.7611921214322963	True
21	0.0001	0.9460024739615022	3.01	0.04144712193377334	0.7372407805004733	True
22	0.0001	0.946015285406316	3.01	0.03888986946659682	0.712904699544675	True
23	0.0001	0.9459992022320971	3.01	0.03916987980795943	0.7463621486622054	True
24	0.0001	0.9459938186107124	3.01	0.04447530609539476	0.7356303483127974	True
25	0.0001	0.9460047842068465	3.01	0.043038019279033043	0.7259989700810608	True
26	0.0001	0.9459994798789665	3.01	0.040435069652371806	0.7657852812935878	True
27	0.0001	0.9460119753689988	3.01	0.04058187035069952	0.7183844819301984	True
28	0.0001	0.9459996680029025	3.01	0.04597501111838117	0.7499927774908594	True
29	0.0001	0.9459970932882664	3.01	0.04520440719687146	0.7100646747411464	True
30	0.0001	0.9460200192833964	3.01	0.04539586075591686	0.7402308159568427	True
31	0.0001	0.9460008874248812	3.01	0.03899628835877465	0.7669867073456065	True
32	0.0001	0.9459879703693138	3.01	0.04182529159185482	0.7498908093149712	True
33	0.0001	0.946005586540643	3.01	0.04314909619311886	0.7212756567269233	True
34	0.0001	0.9459951971389158	3.01	0.04058567273107783	0.7484431108179145	True
35	0.0001	0.9459936483256617	3.01	0.04185237035846608	0.7582716048629247	True
36	0.0001	0.9460105433568093	3.01	0.04500952599798469	0.7213188115276618	True
37	0.0001	0.9459987958807821	3.01	0.044770627901305995	0.7712953638036587	True
38	0.0001	0.9460181255943816	3.01	0.04154505482278657	0.7056205053033391	True
39	0.0001	0.9460000343347101	3.01	0.043470457681347975	0.745293452721875	True
40	0.0001	0.9459976829760378	3.01	0.04443312559308011	0.7517555773541231	True
41	0.0001	0.9459981319180213	3.01	0.041702037052369585	0.7811129109691882	True
42	0.0001	0.9459940351252555	3.01	0.04088151588244166	0.7694415189286955	True
43	0.0001	0.9460071899094886	3.01	0.042605916537366895	0.7116331781425568	True
44	0.0001	0.9460099548571597	3.01	0.04190738800550853	0.7367463994728772	True
45	0.0001	0.9460005654497872	3.01	0.04142619340935012	0.7634954329399248	True
46	0.0001	0.945994216732808	3.01	0.044487892288495104	0.7260089170645514	True
47	0.0001	0.9460049409285682	3.01	0.0405428154705539	0.7233291675769973	True
48	0.0001	0.9459851512753407	3.01	0.03972132871515514	0.7475435009761406	True
49	0.0001	0.9459989962475929	3.01	0.03794597785137985	0.739648653067987	True
50	0.0001	0.946012789883968	3.01	0.04134172319913625	0.7344614251768667	True
