## Supplementary material for "Quantum Coherence Preservation in Fibonacci-Structured Microtubules During HIV-Induced Neuroinflammation": 5 model results: time_series_coherence.csv

time	regular_coherence	fibonacci_coherence	coherence_ratio	sanctuary_volume	temperature
0.0	1.0	0.996	0.996	0.0	39.5
0.36180904522613067	0.3833549449126064	0.9942232900737504	2.593479758818303	0.0	39.39146890285489
0.7236180904522613	0.1469610137889475	0.9925097141107416	6.753557889414787	0.0	39.28535761917675
1.085427135678392	0.05633823134536276	0.99085702869619	17.587648831609055	0.0	39.18138831008359
1.4472361809045227	0.021597539573875217	0.9892630701332583	45.80443372956655	0.0	39.07938677354864
1.8090452261306533	0.00827952359359077	0.9877257516103426	119.29741372739696	0.0	38.979264185373474
2.170854271356784	0.0031739963111236153	0.9862430604690162	310.7259630430635	0.0	38.88100063280043
2.532663316582915	0.0012167671810036096	0.9848130555690571	809.3685225441133	0.0	38.78463038464277
2.8944723618090453	0.00046645371564510614	0.9834338647471047	2108.3203579738115	0.0	38.69022882867285
3.2562814070351758	0.00017881733846541025	0.9821036823656234	5492.217314013976	0.0	38.59790099639941
3.6180904522613067	0.0001	0.9808207669489601	9808.2076694896	0.0	38.507771587094716
3.9798994974874375	0.0001	0.9795834389034034	9795.834389034033	0.0	38.41997639680539
4.341708542713568	0.0001	0.978390078318258	9783.900783182578	0.0	38.33465505389878
4.703517587939698	0.0001	0.977239122845057	9772.39122845057	0.0	38.251944960261504
5.06532663316583	0.0001	0.9761290656521342	9761.290656521342	0.0	38.171976336384006
5.42713567839196	0.0001	0.9750584534518788	9750.584534518788	0.0	38.094868269043545
5.788944723618091	0.0001	0.9740258845980905	9740.258845980905	0.0	38.02072566195659
6.150753768844221	0.0001	0.9730300072509435	9730.300072509433	0.0	37.94963699243503
6.5125628140703515	0.0001	0.9720695176071565	9720.695176071566	0.0	37.88167278058438
6.874371859296483	0.0001	0.9711431581930531	9711.43158193053	0.0	37.81688468177327
7.236180904522613	0.0001	0.9702497162182759	9702.497162182759	0.0	37.75530511783822
7.597989949748744	0.0001	0.969388021988001	9693.88021988001	0.0	37.696947367636014
7.959798994974875	0.0001	0.9685569473715726	9685.569473715726	0.0	37.64180604299813
8.321608040201005	0.0001	0.9677554043255534	9677.554043255534	0.0	37.58985788177086
8.683417085427136	0.0001	0.9669823434692577	9669.823434692576	0.0	37.54106279534517
9.045226130653267	0.0001	0.9662367527109016	9662.367527109016	0.0	37.49536511380764
9.407035175879397	0.0001	0.9655176559225712	9655.176559225712	0.0	37.45269497750535
9.768844221105528	0.0001	0.9648241116622761	9648.241116622761	0.0	37.412969829350025
10.13065326633166	0.0001	0.9641552119414123	9641.552119414122	0.0	37.37609596753748
10.492462311557789	0.0001	0.9635100810360229	9635.100810360229	0.0	37.34197012348486
10.85427135678392	0.0001	0.9628878743403001	9628.878743403	0.0	37.31048103465352
11.21608040201005	0.0001	0.9622877772608268	9622.877772608268	0.0	37.28151098650508
11.577889447236181	0.0001	0.9617090041501097	9617.090041501096	0.0	37.25493730211098
11.939698492462313	0.0001	0.9611507972780099	9611.507972780098	0.0	37.23063376188909
12.301507537688442	0.0001	0.9606124258397212	9606.12425839721	0.0	37.20847193956752
12.663316582914574	0.0001	0.9600931849990009	9600.93184999001	0.0	37.18832244377371
13.025125628140703	0.0001	0.9595923949653969	9595.923949653969	0.0	37.17005605761793
13.386934673366834	0.0001	0.9591094001042664	9591.094001042664	0.0	37.153544771291436
13.748743718592966	0.0001	0.9586435680784179	9586.435680784178	0.0	37.13866270504025
14.110552763819095	0.0001	0.9581942890202552	9581.942890202552	0.0	37.125286921917215
14.472361809045227	0.0001	0.9577609747333383	9577.609747333383	0.0	37.1132981314738
14.834170854271358	0.0001	0.9573430579223164	9573.430579223164	0.0	37.102581287043044
15.195979899497488	0.0001	0.9569399914502243	9569.399914502243	0.0	37.09302608050577
15.557788944723619	0.0001	0.9565512476221705	9565.512476221704	0.0	37.08452733944042
15.91959798994975	0.0001	0.9561763174944778	9561.763174944777	0.0	37.07698533235207
16.28140703517588	0.0001	0.9558147102083758	9558.147102083758	0.0	37.07030598827767
16.64321608040201	0.0001	0.9554659523473661	9554.65952347366	0.0	37.0644010374908
17.00502512562814	0.0001	0.9551295873174267	9551.295873174267	0.0	37.05918808029937
17.366834170854272	0.0001	0.954805174749238	9548.05174749238	0.0	37.05459059106142
17.728643216080403	0.0001	0.9544922899216514	9544.922899216514	0.0	37.0505378645558
18.090452261306535	0.0001	0.9541905232056437	9541.905232056437	0.0	37.04696491175191
18.452261306532662	0.0001	0.9538994795280308	9538.994795280307	0.0	37.04381231184179
18.814070351758794	0.0001	0.9536187778542377	9536.187778542377	0.0	37.041026027144376
19.175879396984925	0.0001	0.9533480506894473	9533.480506894472	0.0	37.03855718717774
19.537688442211056	0.0001	0.9530869435974768	9530.869435974768	0.0	37.03636184783483
19.899497487437188	0.0001	0.9528351147367486	9528.351147367486	0.0	37.034400731202325
20.26130653266332	0.0001	0.952592234412752	9525.922344127519	0.0010832724897744776	37.032638951140825
20.623115577889447	0.0001	0.952357984646406	9523.57984646406	0.002537215608115749	37.031045729308296
20.984924623115578	0.0001	0.9521320587577617	9521.320587577617	0.003939494023045856	37.0295941058639
21.34673366834171	0.0001	0.9519141609644965	9519.141609644965	0.005291943598392524	37.02826064864504
21.70854271356784	0.0001	0.9517040059946753	9517.040059946752	0.00659633496203379	37.027025164171484
22.070351758793972	0.0001	0.9515013187132728	9515.013187132728	0.007854375824005139	37.025870413403005
22.4321608040201	0.0001	0.9513058337619661	9513.058337619661	0.00906771321223464	37.02478183476483
22.79396984924623	0.0001	0.9511172952117278	9511.172952117278	0.010237935628833008	37.02374727656238
23.155778894472363	0.0001	0.9509354562277633	9509.354562277633	0.01136657512976158	37.02275674053593
23.517587939698494	0.0001	0.9507600787463546	9507.600787463545	0.012455109330601009	37.021802137958915
23.879396984924625	0.0001	0.950590933163187	9505.909331631869	0.01350496334104657	37.020877059362604
24.241206030150753	0.0001	0.9504277980327513	9504.277980327513	0.014517511630662686	37.019976558675346
24.603015075376884	0.0001	0.9502704597784271	9502.70459778427	0.015494079828339459	37.019096952296984
24.964824120603016	0.0001	0.9501187124128674	9501.187124128674	0.01643594645780679	37.018235633388926
25.326633165829147	0.0001	0.9499723572683212	9499.723572683211	0.017344344611478567	37.017390901446674
25.68844221105528	0.0001	0.9498312027365365	9498.312027365366	0.018220463564818032	37.01656180703423
26.050251256281406	0.0001	0.9496950640179069	9496.95064017907	0.019065450333338025	37.01574801139756
26.412060301507537	0.0001	0.949563762879532	9495.63762879532	0.01988041117427444	37.014949660536296
26.77386934673367	0.0001	0.9494371274218748	9494.371274218747	0.020666413034898932	37.014167273197074
27.1356783919598	0.0001	0.9493149918537102	9493.149918537101	0.02142448494936698	37.013401642158456
27.49748743718593	0.0001	0.9491971962750717	9491.971962750717	0.022155619385930102	37.01265374810237
27.859296482412063	0.0001	0.94908358646791	9490.8358646791	0.02286077354627593	37.01192468531149
28.22110552763819	0.0001	0.9489740136941903	9489.740136941902	0.0235408706186973	37.011215598392
28.582914572864322	0.0001	0.9488683345011649	9488.683345011648	0.02419680098673099	37.010527629196694
28.944723618090453	0.0001	0.9487664105335644	9487.664105335643	0.0248294233948484	37.00986187311212
29.306532663316585	0.0001	0.9486681083524631	9486.68108352463	0.025439566072724414	37.00921934387357
29.668341708542716	0.0001	0.9485732992605805	9485.732992605805	0.026028027819556217	37.00860094608253
30.030150753768844	0.0001	0.9484818591337908	9484.818591337907	0.026595579049851718	37.00800745462054
30.391959798994975	0.0001	0.9483936682586196	9483.936682586196	0.027142962802056813	37.00743950017977
30.753768844221106	0.0001	0.9483086111755149	9483.086111755149	0.027670895711341688	37.006897560163814
31.115577889447238	0.0001	0.9482265765276872	9482.26576527687	0.028180068947820165	37.006381954249484
31.47738693467337	0.0001	0.9481474569153212	9481.474569153212	0.02867114912143	37.00589284394176
31.8391959798995	0.0001	0.9480711487549683	9480.711487549683	0.029144779154659104	37.00543023549832
32.20100502512563	0.0001	0.9479975521439344	9479.975521439344	0.02960157912426004	37.00499398564578
32.56281407035176	0.0001	0.9479265707294879	9479.265707294879	0.030042147073054967	37.004583809556806
32.92462311557789	0.0001	0.9478581115827138	9478.581115827137	0.030467059792893658	37.004199290604355
33.28643216080402	0.0001	0.9477920850768521	9477.92085076852	0.030876873579789823	37.003839891456245
33.64824120603015	0.0001	0.9477284047699576	9477.284047699575	0.03127212496222413	37.00350496611913
34.01005025125628	0.0001	0.9476669872917304	9476.669872917304	0.03165333140356775	37.003193772585426
34.37185929648241	0.0001	0.9476077522343673	9476.077522343672	0.03202099197954566	37.00290548577988
34.733668341708544	0.0001	0.9475506220472923	9475.506220472924	0.032375588031626955	37.00263921054284
35.095477386934675	0.0001	0.9474955219356266	9474.955219356265	0.032717583797197414	37.00239399442622
35.45728643216081	0.0001	0.9474423797622676	9474.423797622676	0.033047427017339384	37.00216884011375
35.81909547738694	0.0001	0.9473911259534468	9473.911259534467	0.033365549523014716	37.001962717310846
36.18090452261307	0.0001	0.9473416934076437	9473.416934076437	0.03367236780041811	37.00177457398008
36.5427135678392	0.0001	0.9472940174077368	9472.940174077366	0.03396828353624115	37.00160334682615
36.904522613065325	0.0001	0.9472480355362755	9472.480355362753	0.03425368414356079	37.00144797095976
37.266331658291456	0.0001	0.9472036875937633	9472.036875937632	0.03452894326904078	37.00130738869246
37.62814070351759	0.0001	0.9471609155198444	9471.609155198443	0.03479442128211015	37.001180557434516
37.98994974874372	0.0001	0.9471196633172915	9471.196633172915	0.035050465746759095	37.001066456685656
38.35175879396985	0.0001	0.9470798769786937	9470.798769786936	0.03529741187656998	37.00096409412356
38.71356783919598	0.0001	0.9470415044157502	9470.415044157502	0.03553558297357918	37.000872510808186
39.07537688442211	0.0001	0.9470044953910763	9470.044953910763	0.03576529085154435	37.000790785530675
39.437185929648244	0.0001	0.9469688014524323	9469.688014524323	0.03598683624417114	37.00071803834467
39.798994974874375	0.0001	0.9469343758692903	9469.343758692903	0.03620050919883404	37.00065343332488
40.16080402010051	0.0001	0.946901173571654	9469.01173571654	0.03640658945630653	37.00059618060325
40.52261306532664	0.0001	0.9468691510910534	9468.691510910534	0.036605346816997904	37.00054553773712
40.88442211055276	0.0001	0.9468382665036357	9468.382665036357	0.03679704149417617	37.00050081046608
41.246231155778894	0.0001	0.9468084793752787	9468.084793752787	0.0369819244546394	37.00046135291631
41.608040201005025	0.0001	0.9467797507086542	9467.797507086541	0.037160237747281645	37.000426567310775
41.969849246231156	0.0001	0.9467520428921729	9467.520428921727	0.03733221481998349	37.000395903243934
42.33165829145729	0.0001	0.946725319650743	9467.25319650743	0.03749808082524221	37.0003688565778
42.69346733668342	0.0001	0.9466995459982794	9466.995459982794	0.03765805291494151	37.00034496801463
43.05527638190955	0.0001	0.9466746881918993	9466.746881918993	0.037812340524646985	37.00032382139886
43.41708542713568	0.0001	0.9466507136877458	9466.507136877457	0.03796114564779923	37.00030504179829
43.77889447236181	0.0001	0.9466275910983826	9466.275910983824	0.03810466310016386	37.00028829341107
44.140703517587944	0.0001	0.9466052901517	9466.052901517	0.03824308077488436	37.000273277341904
44.50251256281407	0.0001	0.9465837816512843	9465.837816512843	0.038376579888471964	37.000259729287166
44.8643216080402	0.0001	0.9465630374381924	9465.630374381923	0.038505335218054444	37.000247417165
45.22613065326633	0.0001	0.9465430303540866	9465.430303540865	0.03862951533019439	37.000236138722876
45.58793969849246	0.0001	0.9465237342056794	9465.237342056793	0.0387492828015767	37.00022571915135
45.949748743718594	0.0001	0.9465051237304405	9465.051237304404	0.038864794431854074	37.000216008729325
46.311557788944725	0.0001	0.9464871745635233	9464.871745635231	0.03897620144892923	37.0002068805226
46.67336683417086	0.0001	0.9464698632058668	9464.698632058667	0.03908364970694255	37.00019822815418
47.03517587939699	0.0001	0.9464531669934299	9464.531669934298	0.039187279877224465	37.00018996366186
47.39698492462312	0.0001	0.9464370640675204	9464.370640675203	0.03928722763246241	37.000182015455394
47.75879396984925	0.0001	0.946421533346177	9464.215333461769	0.0393836238243236	37.000174326383195
48.12060301507538	0.0001	0.946406554496569	9464.06554496569	0.03947659465476614	37.000166851915765
48.482412060301506	0.0001	0.9463921079083767	9463.921079083766	0.0395662618412627	37.000159558450754
48.84422110552764	0.0001	0.9463781746681172	9463.781746681172	0.03965274277615312	37.000152421742754
49.20603015075377	0.0001	0.9463647365343832	9463.647365343832	0.03973615068033451	37.00014542545885
49.5678391959799	0.0001	0.9463517759139611	9463.517759139611	0.039816594751490166	37.000138559859415
49.92964824120603	0.0001	0.9463392758387981	9463.39275838798	0.03989418030705122	37.00013182060228
50.29145728643216	0.0001	0.9463272199437875	9463.272199437875	0.039969008922078296	37.00012520766717
50.653266331658294	0.0001	0.9463155924453437	9463.155924453436	0.04004117856224365	37.00011872439624
51.015075376884425	0.0001	0.9463043781207379	9463.043781207378	0.04011078371208789	37.00011237664587
51.37688442211056	0.0001	0.9462935622881689	9462.935622881689	0.040177915498719206	37.000106172044
51.73869346733669	0.0001	0.9462831307875416	9462.831307875414	0.04024266181111703	37.00010011934683
52.10050251256281	0.0001	0.9462730699619286	9462.730699619286	0.04030510741519634	37.0000942278887
52.462311557788944	0.0001	0.9462633666396902	9462.633666396901	0.040365334064783286	37.000088507117944
52.824120603015075	0.0001	0.9462540081172306	9462.540081172305	0.04042342060864732	37.00008296621228
53.185929648241206	0.0001	0.946244982142366	9462.44982142366	0.04047944309373005	37.00007761376662
53.54773869346734	0.0001	0.946236276898284	9462.36276898284	0.040533474864705994	37.000072457546466
53.90954773869347	0.0001	0.9462278809880735	9462.278809880734	0.04058558666000542	37.00006750430034
54.2713567839196	0.0001	0.9462197834198033	9462.197834198032	0.04063584670442518	37.000062759624605
54.63316582914573	0.0001	0.9462119735921315	9462.119735921315	0.04068432079844866	37.000058227874526
54.99497487437186	0.0001	0.9462044412804266	9462.044412804265	0.040731072404391784	37.00005391211556
55.356783919597994	0.0001	0.9461971766233812	9461.971766233812	0.04077616272948796	37.00004981410935
55.718592964824126	0.0001	0.9461901701101015	9461.901701101015	0.040819650806020624	37.0000459343291
56.08040201005025	0.0001	0.9461834125676556	9461.834125676556	0.0408615935686083	37.00004227199943
56.44221105527638	0.0001	0.9461768951490646	9461.768951490645	0.0409020459287435	37.000038825156345
56.80402010050251	0.0001	0.9461706093217196	9461.706093217195	0.04094106084668284	37.00003559072298
57.165829145728644	0.0001	0.9461645468562114	9461.645468562114	0.040978689400782704	37.000032564597674
57.527638190954775	0.0001	0.9461586998155561	9461.58699815556	0.04101498085437097	37.00002974175078
57.88944723618091	0.0001	0.9461530605448043	9461.530605448042	0.04104998272024266	37.000027116327374
58.25125628140704	0.0001	0.9461476216610188	9461.476216610188	0.041083740822863736	37.00002468175328
58.61306532663317	0.0001	0.9461423760436096	9461.423760436095	0.04111629935836444	37.00002243084201
58.9748743718593	0.0001	0.9461373168250108	9461.373168250107	0.04114770095240098	37.00002035590077
59.33668341708543	0.0001	0.9461324373816901	9461.3243738169	0.04117798671596102	37.000018448833885
59.69849246231156	0.0001	0.9461277313254769	9461.277313254768	0.04120719629918624	37.00001670124219
60.06030150753769	0.0001	0.9461231924951996	9461.231924951995	0.0412353679432823	37.000015104517416
60.42211055276382	0.0001	0.9461188149486184	9461.188149486183	0.04126253853058428	37.00001364993064
60.78391959798995	0.0001	0.9461145929546464	9461.145929546463	0.04128874363284304	37.00001232871403
61.14572864321608	0.0001	0.9461105209858465	9461.105209858464	0.04131401755779575	37.000011132135754
61.50753768844221	0.0001	0.9461065937111942	9461.065937111942	0.04133839339408169	37.000010051567386
61.869346733668344	0.0001	0.9461028059890991	9461.02805989099	0.04136190305456184	37.000009078543926
62.231155778894475	0.0001	0.9460991528606729	9460.991528606728	0.04138457731809923	37.0000082048164
62.59296482412061	0.0001	0.9460956295432374	9460.956295432374	0.041406445869854674	37.00000742239709
62.95477386934674	0.0001	0.9460922314240632	9460.922314240632	0.04142753734015059	37.00000672359761
63.31658291457287	0.0001	0.9460889540543302	9460.889540543301	0.04144787934195382	37.0000061010602
63.678391959799	0.0001	0.9460857931433041	9460.85793143304	0.04146749850702658	37.00000554778251
64.04020100502512	0.0001	0.9460827445527178	9460.827445527177	0.04148642052079275	37.000005057136256
64.40201005025126	0.0001	0.9460798042913547	9460.798042913548	0.04150467015596526	37.000004622880304
64.76381909547739	0.0001	0.9460769685098226	9460.769685098225	0.04152227130497854	37.000004239168476
65.12562814070353	0.0001	0.9460742334955143	9460.742334955143	0.04153924701126853	37.000003900552734
65.48743718592965	0.0001	0.9460715956677476	9460.715956677475	0.041555619499441095	37.00000360198209
65.84924623115577	0.0001	0.9460690515730763	9460.690515730763	0.04157141020436859	37.00000333879775
66.21105527638191	0.0001	0.9460665978807701	9460.6659788077	0.04158663979925234	37.00000310672504
66.57286432160804	0.0001	0.9460642313784535	9460.642313784534	0.041601328222688035	37.00000290186251
66.93467336683418	0.0001	0.9460619489679	9460.619489678998	0.04161549470476935	37.00000272066862
67.2964824120603	0.0001	0.9460597476609762	9460.597476609762	0.041629157792263984	37.000002559946545
67.65829145728644	0.0001	0.9460576245757296	9460.576245757296	0.04164233537289512	37.00000241682736
68.02010050251256	0.0001	0.9460555769326158	9460.555769326158	0.04165504469876004	37.00000228875207
68.3819095477387	0.0001	0.9460536020508588	9460.536020508587	0.04166730240891654	37.000002173452785
68.74371859296483	0.0001	0.9460516973449422	9460.516973449421	0.04167912455116689	37.00000206893333
69.10552763819096	0.0001	0.9460498603212238	9460.498603212238	0.04169052660306752	37.00000197344956
69.46733668341709	0.0001	0.9460480885746709	9460.480885746709	0.04170152349219232	37.00000188548973
69.82914572864321	0.0001	0.9460463797857118	9460.463797857117	0.04171212961567581	37.00000180375499
70.19095477386935	0.0001	0.9460447317171987	9460.447317171987	0.041722358859061844	37.00000172714025
70.55276381909547	0.0001	0.9460431422114794	9460.431422114794	0.04173222461448265	37.00000165471567
70.91457286432161	0.0001	0.946041609187572	9460.416091875719	0.04174173979819173	37.00000158570873
71.27638190954774	0.0001	0.9460401306384403	9460.401306384403	0.04175091686747389	37.00000151948716
71.63819095477388	0.0001	0.946038704628367	9460.38704628367	0.041759767836954294	37.00000145554272
72.0	0.0001	0.9460373292904188	9460.373292904187	0.04176830429432805	37.00000139347593
