## Supplementary material for "Quantum Coherence Preservation in Fibonacci-Structured Microtubules During HIV-Induced Neuroinflammation": 5 model results: simulation_results.csv

time	temperature	regular_grid_integrity	fibonacci_grid_integrity	regular_grid_coherence	fibonacci_grid_coherence	defenses	targeting_intensity	sanctuary_radius	sanctuary_volume	coherence_ratio
0.0	37.0	1.0	1.0	1.0	1.0	{'phi_stability': 0.0, 'resonance': 0.0, 'acetylation': 0.0, 'binding_sites': 0.0, 'adaptation': 0.0}	0.05	0	0.0	1.0
0.5000000000000002	39.846410161513774	0.6216835489491873	0.9995675758057205	467.99504755611343	0.027980208598327366	{'phi_stability': 0.0, 'resonance': 0.0, 'acetylation': 0.0, 'binding_sites': 0.0, 'adaptation': 0.0}	0.10000000000000005	0	0.03614814814814815	5.9787403188219616e-05
1.0000000000000007	38.700416721181185	0.39663856522420554	0.999138852560195	0.600420511736596	0.02345904975420227	{'phi_stability': 0.0, 'resonance': 0.0, 'acetylation': 0.0, 'binding_sites': 0.0, 'adaptation': 0.0}	0.15000000000000008	0	0.03614814814814815	0.03907103321029401
1.500000000000001	39.39323704420873	0.26205989444888805	0.9987164440892784	0.008114511516955362	0.01501527830789492	{'phi_stability': 0.0, 'resonance': 0.0, 'acetylation': 0.0, 'binding_sites': 0.0, 'adaptation': 0.0}	0.20000000000000012	0	0.03614814814814815	1.8504229461650685
2.0000000000000013	38.32938995357532	0.17712895665259795	0.9982977035212294	0.0006105210724855611	0.011825559964883077	{'phi_stability': 0.0, 'resonance': 0.0, 'acetylation': 0.0, 'binding_sites': 0.0, 'adaptation': 0.0}	0.25000000000000017	0	0.034074074074074076	19.369618016195098
2.5099999999999905	39.00896861137315	0.1212971176247199	0.9978749886134649	5.019159174096238e-05	0.009076981909321807	{'phi_stability': 0.0, 'resonance': 0.0, 'acetylation': 0.0, 'binding_sites': 0.0, 'adaptation': 0.0}	0.3010000000000002	0	0.03614814814814815	180.8466636437413
3.00999999999998	38.038860593951	0.08558208885748518	0.9974645176074837	1.0715841087523419e-05	0.007923753052800386	{'phi_stability': 0.0, 'resonance': 0.0, 'acetylation': 0.0, 'binding_sites': 0.0, 'adaptation': 0.0}	0.35100000000000026	0	0.005629629629629629	739.4429413502694
3.509999999999969	38.70519758651915	0.06094910622295827	0.9970565088523606	1.8577041300091922e-06	0.006557221859066054	{'phi_stability': 0.5757188501497948, 'resonance': 0.0, 'acetylation': 0.0, 'binding_sites': 0.0, 'adaptation': 0.0}	0.4010000000000003	0	0.03614814814814815	3529.744997139888
4.009999999999959	37.79015391400896	0.044331879690397195	0.9966525543245456	6.366588186521175e-07	0.00599632251941731	{'phi_stability': 1.0, 'resonance': 0.0, 'acetylation': 0.0, 'binding_sites': 0.0, 'adaptation': 0.0}	0.45100000000000035	0	0.0	9418.423720435127
4.509999999999948	38.456490906577166	0.032334688423600294	0.9962497179889152	1.5905544164335009e-07	0.005147756647684101	{'phi_stability': 1.0, 'resonance': 0.0, 'acetylation': 0.0, 'binding_sites': 0.40876431475377095, 'adaptation': 0.0}	0.5010000000000003	0	0.03525925925925926	32364.54279399577
5.009999999999938	37.58653010664448	0.02406254629822108	0.9958510631410092	7.138571361299051e-08	0.004832399882617959	{'phi_stability': 1.0, 'resonance': 0.01778190521048569, 'acetylation': 0.0, 'binding_sites': 1.0, 'adaptation': 0.0}	0.5510000000000004	0	0.0	67694.21552351865
5.509999999999927	38.25286709921275	0.017868574483045747	0.9954523628886015	2.2357859496880253e-08	0.0042438493631811415	{'phi_stability': 1.0, 'resonance': 0.7717753142483869, 'acetylation': 0.0, 'binding_sites': 1.0, 'adaptation': 0.5107470231002955}	0.6010000000000004	0	0.024888888888888887	189814.65393739124
6.009999999999916	37.419817033496344	0.013536149712511063	0.9950580243593007	1.193655916920584e-08	0.004050985569786022	{'phi_stability': 1.0, 'resonance': 1.0, 'acetylation': 0.0, 'binding_sites': 1.0, 'adaptation': 0.7427876931396008}	0.6510000000000005	0	0.0	339376.3238100332
6.509999999999906	38.086154026064676	0.010193705864396618	0.9946627291946971	4.359609288216177e-09	0.003612969188451376	{'phi_stability': 1.0, 'resonance': 1.0, 'acetylation': 0.5585772745220979, 'binding_sites': 1.0, 'adaptation': 1.0}	0.7010000000000005	0	0.006518518518518518	828736.9233332595
7.009999999999895	37.28332391356983	0.007827000916502088	0.9942719924960775	2.6265705071895608e-09	0.0034888187479579233	{'phi_stability': 1.0, 'resonance': 1.0, 'acetylation': 1.0, 'binding_sites': 1.0, 'adaptation': 1.0}	0.7510000000000006	0	0.0	1328279.1146889755
7.509999999999884	37.94966090613822	0.005957847702416763	0.9938794681756461	1.0722422527868353e-09	0.0031465767959064864	{'phi_stability': 1.0, 'resonance': 1.0, 'acetylation': 1.0, 'binding_sites': 1.0, 'adaptation': 1.0}	0.8010000000000006	0	0.0011851851851851852	2934576.386752439
8.009999999999874	37.17157279870242	0.004624952452990364	0.9934917096492445	7.06121275208475e-10	0.003064233360730603	{'phi_stability': 1.0, 'resonance': 1.0, 'acetylation': 1.0, 'binding_sites': 1.0, 'adaptation': 1.0}	0.8510000000000006	0	0.0	4339528.446903005
8.509999999999863	37.83790979127087	0.0035514542979987592	0.9931015152169115	3.136192598624604e-10	0.0027871543030166253	{'phi_stability': 1.0, 'resonance': 1.0, 'acetylation': 1.0, 'binding_sites': 1.0, 'adaptation': 1.0}	0.9010000000000007	0	0.0	8887063.582252406
9.009999999999852	37.080078724269725	0.002780106645255145	0.9927161921918572	2.2113140213433207e-10	0.0027318065755417655	{'phi_stability': 1.0, 'resonance': 1.0, 'acetylation': 1.0, 'binding_sites': 1.0, 'adaptation': 1.0}	0.95	0	0.0	12353770.424167337
9.509999999999842	37.74641571683823	0.002148976987338852	0.9923278903338959	1.0492469021073713e-10	0.002501341912783084	{'phi_stability': 1.0, 'resonance': 1.0, 'acetylation': 1.0, 'binding_sites': 1.0, 'adaptation': 1.0}	0.95	0	0.0	23839402.410998184
10.009999999999831	37.005169711807255	0.0016932640806177996	0.9919445981151925	7.809824342362656e-11	0.002464232316968392	{'phi_stability': 1.0, 'resonance': 1.0, 'acetylation': 1.0, 'binding_sites': 1.0, 'adaptation': 1.0}	0.9499977921884527	0	0.0	31552980.05361928
10.50999999999982	37.671506704375815	0.0013159505979071368	0.9915579774024004	3.908169444934443e-11	0.0022684340455127855	{'phi_stability': 1.0, 'resonance': 1.0, 'acetylation': 1.0, 'binding_sites': 1.0, 'adaptation': 1.0}	0.9499699467932479	0	0.0	58043390.32569344
11.00999999999981	36.94383939962153	0.0010423828901535	0.9911764026562702	3.039968189983553e-11	0.002244087979743969	{'phi_stability': 1.0, 'resonance': 1.0, 'acetylation': 1.0, 'binding_sites': 1.0, 'adaptation': 1.0}	0.9499937772133303	0	0.0	73819455.97779793
11.509999999999799	37.610176392190155	0.0008137794782400024	0.9907912069946474	1.5892780529252272e-11	0.002074881176786629	{'phi_stability': 1.0, 'resonance': 1.0, 'acetylation': 1.0, 'binding_sites': 1.0, 'adaptation': 1.0}	0.9499822640961003	0	0.0	130554950.59329613
12.009999999999788	36.8936263869392	0.0006472347510730756	0.9904110288398031	1.2823067201401204e-11	0.0020597201489481413	{'phi_stability': 1.0, 'resonance': 1.0, 'acetylation': 1.0, 'binding_sites': 1.0, 'adaptation': 1.0}	0.9499840420727537	0	0.0	160626168.18564838
12.509999999999778	37.559963379507884	0.0005070497417935229	0.9900270173047311	6.953777309422934e-12	0.0019114321067373596	{'phi_stability': 1.0, 'resonance': 1.0, 'acetylation': 1.0, 'binding_sites': 1.0, 'adaptation': 1.0}	0.9499762460428001	0	0.0	274876807.47947073
13.009999999999767	36.85251544925147	0.0004047015087136952	0.9896481187274414	5.786980046413265e-12	0.0019030299645679625	{'phi_stability': 1.0, 'resonance': 1.0, 'acetylation': 1.0, 'binding_sites': 1.0, 'adaptation': 1.0}	0.9499913406841994	0	0.0	328846816.35414463
13.509999999999756	37.518852441820215	0.0003179254936084676	0.9892650889953715	3.2372783427270423e-12	0.0017715465943613014	{'phi_stability': 1.0, 'resonance': 1.0, 'acetylation': 1.0, 'binding_sites': 1.0, 'adaptation': 1.0}	0.9499957880714418	0	0.0	547233325.9020826
14.009999999999746	36.81885666027865	0.0002544386736149015	0.9888871892775531	2.766552344988718e-12	0.0017682076559166794	{'phi_stability': 1.0, 'resonance': 1.0, 'acetylation': 1.0, 'binding_sites': 1.0, 'adaptation': 1.0}	0.9499873716041253	0	0.0	639137610.7954646
14.509999999999735	37.48519365284745	0.00020036825828701735	0.9885050681860188	1.589542782765142e-12	0.0016504646477828238	{'phi_stability': 1.0, 'resonance': 1.0, 'acetylation': 1.0, 'binding_sites': 1.0, 'adaptation': 1.0}	0.9499942142589539	0	0.0	1038326659.5138152
15.009999999999724	36.791299174635235	0.00016069302571922875	0.9881280070975759	1.3900826339144966e-12	0.0016509730138467623	{'phi_stability': 1.0, 'resonance': 1.0, 'acetylation': 1.0, 'binding_sites': 1.0, 'adaptation': 1.0}	0.949977501402964	0	0.0	1187679763.4667184
15.509999999999714	37.45763616720409	0.00012824463512082636	0.987746661898117	8.174435592365804e-13	0.0015446357365394077	{'phi_stability': 1.0, 'resonance': 1.0, 'acetylation': 1.0, 'binding_sites': 1.0, 'adaptation': 1.0}	0.9499743315904693	0	0.0	1889593133.4781818
16.009999999999703	36.76873701366146	0.00010988255654984278	0.987370375995557	7.294714836366736e-13	0.0015481003411501725	{'phi_stability': 1.0, 'resonance': 1.0, 'acetylation': 1.0, 'binding_sites': 1.0, 'adaptation': 1.0}	0.9499369149260636	0	0.0	2122221876.9023626
16.50999999999978	37.43507400623026	0.00010131317238242743	0.9869897353230856	4.3779285535763037e-13	0.0014513551721040754	{'phi_stability': 1.0, 'resonance': 1.0, 'acetylation': 1.0, 'binding_sites': 1.0, 'adaptation': 1.0}	0.9499275252931701	0	0.0	3315164133.773887
17.00999999999986	36.75026467861658	0.00010000000000000003	0.9866140559712617	3.977346376622023e-13	0.0014571107141768493	{'phi_stability': 1.0, 'resonance': 1.0, 'acetylation': 1.0, 'binding_sites': 1.0, 'adaptation': 1.0}	0.9499473930639393	0	0.0	3663524813.2811093
17.509999999999938	37.41660167118494	0.00010000000000000003	0.9862340074586605	2.430367921760468e-13	0.001368524786466373	{'phi_stability': 1.0, 'resonance': 1.0, 'acetylation': 1.0, 'binding_sites': 1.0, 'adaptation': 1.0}	0.9499957503899938	0	0.0	5630936675.114871
18.000000000000014	36.72189914460447	0.00010000000000000003	0.9858663303510518	2.2651338582340393e-13	0.0013777543375110743	{'phi_stability': 1.0, 'resonance': 1.0, 'acetylation': 1.0, 'binding_sites': 1.0, 'adaptation': 1.0}	0.9499739992585056	0	0.0	6082441143.611749
18.500000000000092	37.41471946763189	0.00010000000000000003	0.9854870308030182	1.3951404649127167e-13	0.0012943438757206387	{'phi_stability': 1.0, 'resonance': 1.0, 'acetylation': 1.0, 'binding_sites': 1.0, 'adaptation': 1.0}	0.9499601148298826	0	0.0	9277516553.156645
19.00000000000017	36.70951676812685	0.00010000000000000003	0.9851122025286332	1.3167219533524634e-13	0.0013049905133280194	{'phi_stability': 1.0, 'resonance': 1.0, 'acetylation': 1.0, 'binding_sites': 1.0, 'adaptation': 1.0}	0.9499396326554042	0	0.0	9910904196.633352
19.50000000000025	37.402337091153875	0.00010000000000000003	0.9847334212960825	8.227417044265133e-14	0.0012277578704919332	{'phi_stability': 1.0, 'resonance': 1.0, 'acetylation': 1.0, 'binding_sites': 1.0, 'adaptation': 1.0}	0.9499353752764316	0	0.0	14922762075.707998
20.000000000000327	36.699378935708474	0.00010000000000000003	0.9843590943691978	7.866328806221316e-14	0.0012394155887004486	{'phi_stability': 1.0, 'resonance': 1.0, 'acetylation': 1.0, 'binding_sites': 1.0, 'adaptation': 1.0}	0.9499081319259765	0	0.0	15755959599.860872
20.500000000000405	37.392199258735104	0.00010000000000000003	0.9839807822883231	4.979319310220689e-14	0.0011675831763560622	{'phi_stability': 1.0, 'resonance': 1.0, 'acetylation': 1.0, 'binding_sites': 1.0, 'adaptation': 1.0}	0.9498625865395726	0	0.0	23448650379.97159
21.000000000000483	36.69107878053803	0.00010000000000000003	0.9836068338716802	4.8171797617206826e-14	0.0011800218558488838	{'phi_stability': 1.0, 'resonance': 1.0, 'acetylation': 1.0, 'binding_sites': 1.0, 'adaptation': 1.0}	0.9498783021555066	0	0.0	24496114204.120617
21.50000000000056	37.38389910356427	0.00010000000000000003	0.9832289217529506	3.085242943719221e-14	0.0011129437024289003	{'phi_stability': 1.0, 'resonance': 1.0, 'acetylation': 1.0, 'binding_sites': 1.0, 'adaptation': 1.0}	0.949844709117446	0	0.0	36073130146.67367
22.00000000000064	36.6842831882447	0.00010000000000000003	0.9828553933489756	3.017015714701797e-14	0.001125981302069064	{'phi_stability': 1.0, 'resonance': 1.0, 'acetylation': 1.0, 'binding_sites': 1.0, 'adaptation': 1.0}	0.9498941966493556	0	0.0	37321028743.14516
22.500000000000718	37.37710351127054	0.00010000000000000003	0.9824779099659824	1.9530544668137715e-14	0.0010631157242195577	{'phi_stability': 1.0, 'resonance': 1.0, 'acetylation': 1.0, 'binding_sites': 1.0, 'adaptation': 1.0}	0.9498853915927179	0	0.0	54433490836.22502
23.000000000000796	36.678719427848804	0.00010000000000000003	0.9821047637178427	1.9287502532166694e-14	0.001076607154916597	{'phi_stability': 1.0, 'resonance': 1.0, 'acetylation': 1.0, 'binding_sites': 1.0, 'adaptation': 1.0}	0.9498518768521922	0	0.0	55818898953.925606
23.500000000000874	37.37153975087426	0.00010000000000000003	0.9817276597598567	1.2608221675145581e-14	0.0010174960522931985	{'phi_stability': 1.0, 'resonance': 1.0, 'acetylation': 1.0, 'binding_sites': 1.0, 'adaptation': 1.0}	0.949850021369668	0	0.0	80700996421.95972
24.000000000000952	36.67416420610997	0.00010000000000000003	0.9813548838244133	1.2564481726524358e-14	0.0010313249403114415	{'phi_stability': 1.0, 'resonance': 1.0, 'acetylation': 1.0, 'binding_sites': 1.0, 'adaptation': 1.0}	0.9498614016579647	0	0.0	82082569162.74184
24.50000000000103	37.36698452913503	0.00010000000000000003	0.9809781600044063	8.287311421952061e-15	0.000975577898420362	{'phi_stability': 1.0, 'resonance': 1.0, 'acetylation': 1.0, 'binding_sites': 1.0, 'adaptation': 1.0}	0.9498669735256311	0	0.0	117719468805.7911
25.00000000000111	36.670434705985336	0.00010000000000000003	0.9806057322982384	8.327778530077828e-15	0.0009896504054625929	{'phi_stability': 1.0, 'resonance': 1.0, 'acetylation': 1.0, 'binding_sites': 1.0, 'adaptation': 1.0}	0.9498742322231037	0	0.0	118837262769.20384
25.500000000001187	37.363255029010006	0.00010000000000000003	0.9802293547424544	5.538360724715867e-15	0.0009369323415551539	{'phi_stability': 1.0, 'resonance': 1.0, 'acetylation': 1.0, 'binding_sites': 1.0, 'adaptation': 1.0}	0.9498714905404753	0	0.0	169171418787.1396
26.000000000001265	36.667381249539716	0.00010000000000000003	0.9798572760634953	5.6085564211809055e-15	0.0009511724713052029	{'phi_stability': 1.0, 'resonance': 1.0, 'acetylation': 1.0, 'binding_sites': 1.0, 'adaptation': 1.0}	0.9498648110022482	0	0.0	169593100233.96884
26.500000000001343	37.36020157256399	0.00010000000000000003	0.979481172625496	3.758487767601021e-15	0.0009011939271371998	{'phi_stability': 1.0, 'resonance': 1.0, 'acetylation': 1.0, 'binding_sites': 1.0, 'adaptation': 1.0}	0.9498791771792638	0	0.0	239775671190.33533
27.00000000000142	36.66488129084454	0.00010000000000000003	0.9791093816068875	3.833503880287711e-15	0.0009155399211187628	{'phi_stability': 1.0, 'resonance': 1.0, 'acetylation': 1.0, 'binding_sites': 1.0, 'adaptation': 1.0}	0.9498734509579029	0	0.0	238825875676.44513
27.5000000000015	37.35770161386843	0.00010000000000000003	0.9787336455356758	2.587170055676378e-15	0.0008680493579784499	{'phi_stability': 1.0, 'resonance': 1.0, 'acetylation': 1.0, 'binding_sites': 1.0, 'adaptation': 1.0}	0.9498748922124473	0	0.0	335520796583.8608
28.000000000001577	36.662834497779414	0.00010000000000000003	0.9783621820376228	2.6564653475767656e-15	0.0008824508999360119	{'phi_stability': 1.0, 'resonance': 1.0, 'acetylation': 1.0, 'binding_sites': 1.0, 'adaptation': 1.0}	0.9498652447872258	0	0.0	332189878080.27905
28.500000000001656	37.3556548208029	0.00010000000000000003	0.9779867731899201	1.8046088916772107e-15	0.000837228525827619	{'phi_stability': 1.0, 'resonance': 1.0, 'acetylation': 1.0, 'binding_sites': 1.0, 'adaptation': 1.0}	0.9498367407474478	0	0.0	463939045013.5129
29.000000000001734	36.66115872535184	0.00010000000000000003	0.9776155789815077	1.864505954095297e-15	0.0008516445532895912	{'phi_stability': 1.0, 'resonance': 1.0, 'acetylation': 1.0, 'binding_sites': 1.0, 'adaptation': 1.0}	0.9497766846231456	0	0.0	456766872435.56134
29.500000000001812	37.35397904837494	0.00010000000000000003	0.9772404743698417	1.2743763516703683e-15	0.0008084973350091344	{'phi_stability': 1.0, 'resonance': 1.0, 'acetylation': 1.0, 'binding_sites': 1.0, 'adaptation': 1.0}	0.9497685582937057	0	0.0	634425877370.8485
30.00000000000189	36.65978671893026	0.00010000000000000003	0.9768696220504798	1.324353042607319e-15	0.0008228943117768019	{'phi_stability': 1.0, 'resonance': 1.0, 'acetylation': 1.0, 'binding_sites': 1.0, 'adaptation': 1.0}	0.9497029110761751	0	0.0	621355699954.9979
30.500000000001968	37.352607041952965	0.00010000000000000003	0.9764948906637103	9.103683387202743e-16	0.0007816519123259491	{'phi_stability': 1.0, 'resonance': 1.0, 'acetylation': 1.0, 'binding_sites': 1.0, 'adaptation': 1.0}	0.9447029110761757	0	0.0	858610607465.474
31.000000000002046	36.65866341507954	0.00010000000000000003	0.9761243246698749	9.512374476942224e-16	0.0007960024543578382	{'phi_stability': 1.0, 'resonance': 1.0, 'acetylation': 1.0, 'binding_sites': 1.0, 'adaptation': 1.0}	0.9397029110761762	0	0.0	836807314816.4318
31.500000000002125	37.35148373810185	0.00010000000000000003	0.9757498003642138	6.573899464435701e-16	0.0007565138995727016	{'phi_stability': 1.0, 'resonance': 1.0, 'acetylation': 1.0, 'binding_sites': 1.0, 'adaptation': 1.0}	0.9347029110761768	0	0.0	1150784102594.4868
32.0000000000022	36.65774373167193	0.00010000000000000003	0.9753795317136782	6.904232004309972e-16	0.0007707956743169271	{'phi_stability': 1.0, 'resonance': 1.0, 'acetylation': 1.0, 'binding_sites': 1.0, 'adaptation': 1.0}	0.9297029110761773	0	0.0	1116410447730.8372
32.5000000000021	37.35056405469407	0.00010000000000000003	0.975005342099058	4.795416265613734e-16	0.0007329265990125293	{'phi_stability': 1.0, 'resonance': 1.0, 'acetylation': 1.0, 'binding_sites': 1.0, 'adaptation': 1.0}	0.9247029110761779	0	0.0	1528389942429.1729
33.000000000002004	36.65699075858261	0.00010000000000000003	0.9746353984983523	5.060655002855809e-16	0.0007471214381260102	{'phi_stability': 1.0, 'resonance': 1.0, 'acetylation': 1.0, 'binding_sites': 1.0, 'adaptation': 1.0}	0.9197029110761784	0	0.0	1476333474035.2732
33.500000000001904	37.349811081605246	0.00010000000000000003	0.9742614423143798	3.531535198117212e-16	0.0007107517964124471	{'phi_stability': 1.0, 'resonance': 1.0, 'acetylation': 1.0, 'binding_sites': 1.0, 'adaptation': 1.0}	0.914702911076179	0	0.0	2012585905391.441
34.000000000001805	36.65637427635811	0.00010000000000000003	0.9738917806631933	3.743785544399304e-16	0.0007248449763067228	{'phi_stability': 1.0, 'resonance': 1.0, 'acetylation': 1.0, 'binding_sites': 1.0, 'adaptation': 1.0}	0.9097029110761795	0	0.0	1936128465988.3618
34.500000000001705	37.34919459938125	0.00010000000000000003	0.9735181918423412	2.6241833132329443e-16	0.0006898671264212293	{'phi_stability': 1.0, 'resonance': 1.0, 'acetylation': 1.0, 'binding_sites': 1.0, 'adaptation': 1.0}	0.9047029110761801	0	0.0	2628883138393.7354
35.000000000001606	36.65586954340213	0.00010000000000000003	0.9731488172874623	2.793814603196713e-16	0.0007038467817618594	{'phi_stability': 1.0, 'resonance': 1.0, 'acetylation': 1.0, 'binding_sites': 1.0, 'adaptation': 1.0}	0.8997029110761806	0	0.0	2519303825516.948
35.500000000001506	37.34868986642577	0.00010000000000000003	0.9727755453879453	1.9665178075701526e-16	0.0006701638751542651	{'phi_stability': 1.0, 'resonance': 1.0, 'acetylation': 1.0, 'binding_sites': 1.0, 'adaptation': 1.0}	0.8947029110761812	0	0.0	3407870869892.227
36.00000000000141	36.65545630300894	0.00010000000000000003	0.9724064639077553	2.102109207163582e-16	0.0006840205183954365	{'phi_stability': 1.0, 'resonance': 1.0, 'acetylation': 1.0, 'binding_sites': 1.0, 'adaptation': 1.0}	0.8897029110761817	0	0.0	3253972324865.077
36.50000000000131	37.348276626033076	0.00010000000000000003	0.9720334773196938	1.4854991592536836e-16	0.0006515451375788998	{'phi_stability': 1.0, 'resonance': 1.0, 'acetylation': 1.0, 'binding_sites': 1.0, 'adaptation': 1.0}	0.8847029110761823	0	0.0	4386035047682.1323
37.00000000000121	36.65511797039056	0.00010000000000000003	0.9716646729577972	1.5940055591061516e-16	0.0006652712635918332	{'phi_stability': 1.0, 'resonance': 1.0, 'acetylation': 1.0, 'binding_sites': 1.0, 'adaptation': 1.0}	0.8797029110761828	0	0.0	4173581828440.348
37.50000000000111	37.347938293415204	0.00010000000000000003	0.9712919076089018	1.1306589367900107e-16	0.0006339242646212727	{'phi_stability': 1.0, 'resonance': 1.0, 'acetylation': 1.0, 'binding_sites': 1.0, 'adaptation': 1.0}	0.8747029110761834	0	0.0	5606679821777.299
38.00000000000101	36.654840967071095	0.00010000000000000003	0.9709234209909352	1.217649713496902e-16	0.0006475140240051454	{'phi_stability': 1.0, 'resonance': 1.0, 'acetylation': 1.0, 'binding_sites': 1.0, 'adaptation': 1.0}	0.8697029110761839	0	0.0	5317736429679.642
38.50000000000091	37.347661290096234	0.00010000000000000003	0.970550995337394	8.66769973851937e-17	0.0006172235482359233	{'phi_stability': 1.0, 'resonance': 1.0, 'acetylation': 1.0, 'binding_sites': 1.0, 'adaptation': 1.0}	0.8647029110761845	0	0.0	7120961349099.045
39.00000000000081	36.65461417593469	0.00010000000000000003	0.9701827499623681	9.366724953282796e-17	0.0006306724763620619	{'phi_stability': 1.0, 'resonance': 1.0, 'acetylation': 1.0, 'binding_sites': 1.0, 'adaptation': 1.0}	0.859702911076185	0	0.0	6733116211990.696
39.50000000000071	37.34743449896033	0.00010000000000000003	0.9698105641544497	6.690067430612665e-17	0.0006013731029997607	{'phi_stability': 1.0, 'resonance': 1.0, 'acetylation': 1.0, 'binding_sites': 1.0, 'adaptation': 1.0}	0.8547029110761856	0	0.0	8989043970588.021
40.00000000000061	36.65442849505675	0.00010000000000000003	0.9694425849465835	7.25326072613822e-17	0.0006146778945061397	{'phi_stability': 1.0, 'resonance': 1.0, 'acetylation': 1.0, 'binding_sites': 1.0, 'adaptation': 1.0}	0.8497029110761861	0	0.0	8474504332803.799
40.50000000000051	37.34724881808289	0.00010000000000000003	0.9690706993586913	5.197142744689567e-17	0.0005863099108472	{'phi_stability': 1.0, 'resonance': 1.0, 'acetylation': 1.0, 'binding_sites': 1.0, 'adaptation': 1.0}	0.8447029110761867	0	0.0	11281389402788.496
41.00000000000041	36.654276472411674	0.00010000000000000003	0.9687030355645035	5.652198303254176e-17	0.0005994682313687187	{'phi_stability': 1.0, 'resonance': 1.0, 'acetylation': 1.0, 'binding_sites': 1.0, 'adaptation': 1.0}	0.8397029110761872	0	0.0	10605930634521.139
41.50000000000031	37.34709679543831	0.00010000000000000003	0.9683314503818362	4.062281787204717e-17	0.0005719770018943516	{'phi_stability': 1.0, 'resonance': 1.0, 'acetylation': 1.0, 'binding_sites': 1.0, 'adaptation': 1.0}	0.8347029110761878	0	0.0	14080190194977.408
42.00000000000021	36.654152006796934	0.00010000000000000003	0.9679640567458555	4.431070461694018e-17	0.0005849873304300163	{'phi_stability': 1.0, 'resonance': 1.0, 'acetylation': 1.0, 'binding_sites': 1.0, 'adaptation': 1.0}	0.8297029110761883	0	0.0	13201941505718.531
42.500000000000114	37.34697232982408	0.00010000000000000003	0.9675927256509758	3.1938907858713475e-17	0.0005583227493088846	{'phi_stability': 1.0, 'resonance': 1.0, 'acetylation': 1.0, 'binding_sites': 1.0, 'adaptation': 1.0}	0.8247029110761889	0	0.0	17480959329564.697
43.000000000000014	36.654050102970416	0.00010000000000000003	0.9672256407265211	3.493693972282088e-17	0.000571184245897139	{'phi_stability': 1.0, 'resonance': 1.0, 'acetylation': 1.0, 'binding_sites': 1.0, 'adaptation': 1.0}	0.8197029110761894	0	0.0	16349006250368.297
43.50999999999991	37.33362876076833	0.00010000000000000003	0.966847124769941	2.5293769986842718e-17	0.0005455341223731606	{'phi_stability': 1.0, 'resonance': 1.0, 'acetylation': 1.0, 'binding_sites': 1.0, 'adaptation': 1.0}	0.81460291107619	0	0.0	21567924538609.15
44.00999999999981	36.66720833640344	0.00010000000000000003	0.9664805370140184	2.7523894486766793e-17	0.0005575147172578935	{'phi_stability': 1.0, 'resonance': 1.0, 'acetylation': 1.0, 'binding_sites': 1.0, 'adaptation': 1.0}	0.8096029110761905	0	0.0	20255662494489.684
44.509999999999714	37.33354532897218	0.00010000000000000003	0.9661095903206874	2.0106189735318884e-17	0.0005330981719817599	{'phi_stability': 1.0, 'resonance': 1.0, 'acetylation': 1.0, 'binding_sites': 1.0, 'adaptation': 1.0}	0.8046029110761911	0	0.0	26514132165246.12
45.009999999999614	36.66714002822564	0.00010000000000000003	0.9657432841509582	2.193532802386814e-17	0.0005449464284907141	{'phi_stability': 1.0, 'resonance': 1.0, 'acetylation': 1.0, 'binding_sites': 1.0, 'adaptation': 1.0}	0.7996029110761916	0	0.0	24843322511418.58
45.509999999999515	37.33347702079493	0.00010000000000000003	0.9653726201731252	1.6064201634474718e-17	0.000521212348917465	{'phi_stability': 1.0, 'resonance': 1.0, 'acetylation': 1.0, 'binding_sites': 1.0, 'adaptation': 1.0}	0.7946029110761922	0	0.0	32445580600713.62
46.009999999999415	36.66708410221974	0.00010000000000000003	0.9650065951182604	1.75688342301695e-17	0.0005329281445066437	{'phi_stability': 1.0, 'resonance': 1.0, 'acetylation': 1.0, 'binding_sites': 1.0, 'adaptation': 1.0}	0.7896029110761927	0	0.0	30333722632062.32
46.509999999999316	37.333421094789585	0.00010000000000000003	0.9646362233113743	1.2897505800604582e-17	0.0005098410672900611	{'phi_stability': 1.0, 'resonance': 1.0, 'acetylation': 1.0, 'binding_sites': 1.0, 'adaptation': 1.0}	0.7846029110761933	0	0.0	39530206473422.32
47.009999999999216	36.667038313878756	0.00010000000000000003	0.9642704671723145	1.413882933569441e-17	0.0005214246550368137	{'phi_stability': 1.0, 'resonance': 1.0, 'acetylation': 1.0, 'binding_sites': 1.0, 'adaptation': 1.0}	0.7796029110761938	0	0.0	36878912861649.914
47.50999999999912	37.333375306449156	0.00010000000000000003	0.9639003781513678	1.0403504764415264e-17	0.0004989517355659874	{'phi_stability': 1.0, 'resonance': 1.0, 'acetylation': 1.0, 'binding_sites': 1.0, 'adaptation': 1.0}	0.7746029110761944	0	0.0	47959966075339.36
48.00999999999902	36.66700082555582	0.00010000000000000003	0.9635349370699323	1.1430589223628097e-17	0.0005104036834786651	{'phi_stability': 1.0, 'resonance': 1.0, 'acetylation': 1.0, 'binding_sites': 1.0, 'adaptation': 1.0}	0.7696029110761949	0	0.0	44652438600768.98
48.50999999999892	37.33333781812677	0.00010000000000000003	0.9631650797130412	8.429400367870306e-18	0.0004885144492767864	{'phi_stability': 1.0, 'resonance': 1.0, 'acetylation': 1.0, 'binding_sites': 1.0, 'adaptation': 1.0}	0.7646029110761955	0	0.0	57953641772529.766
49.00999999999882	36.66697013271289	0.00010000000000000003	0.9627998872026055	9.281683601764704e-18	0.0004998355886105947	{'phi_stability': 1.0, 'resonance': 1.0, 'acetylation': 1.0, 'binding_sites': 1.0, 'adaptation': 1.0}	0.759602911076196	0	0.0	53851823662203.08
49.50999999999872	37.33330712528439	0.00010000000000000003	0.9624303240783453	6.859265553934466e-18	0.000478501720659944	{'phi_stability': 1.0, 'resonance': 1.0, 'acetylation': 1.0, 'binding_sites': 1.0, 'adaptation': 1.0}	0.7546029110761966	0	0.0	69759906056629.63
50.00999999999862	36.666945003538444	0.00010000000000000003	0.96206544029085	7.568522780412414e-18	0.0004896931018468216	{'phi_stability': 1.0, 'resonance': 1.0, 'acetylation': 1.0, 'binding_sites': 1.0, 'adaptation': 1.0}	0.7496029110761971	0	0.0	64701278711106.41
50.50999999999852	37.3332819961105	0.00010000000000000003	0.9616962196550856	5.604644239601229e-18	0.00046888824017392696	{'phi_stability': 1.0, 'resonance': 1.0, 'acetylation': 1.0, 'binding_sites': 1.0, 'adaptation': 1.0}	0.7446029110761977	0	0.0	83660660717920.67
51.00999999999842	36.666924429510466	0.00010000000000000003	0.961331585343942	6.196543314206392e-18	0.00047995109520458743	{'phi_stability': 1.0, 'resonance': 1.0, 'acetylation': 1.0, 'binding_sites': 1.0, 'adaptation': 1.0}	0.7396029110761982	0	0.0	77454650257061.27
51.50999999999832	37.333261422083076	0.00010000000000000003	0.960962653551316	4.5976712735035764e-18	0.0004596506656036394	{'phi_stability': 1.0, 'resonance': 1.0, 'acetylation': 1.0, 'binding_sites': 1.0, 'adaptation': 1.0}	0.7346029110761988	0	0.0	99974669405490.25
52.00999999999822	36.666907584921006	0.00010000000000000003	0.9605982865173979	5.093001879664614e-18	0.00047058637588917314	{'phi_stability': 1.0, 'resonance': 1.0, 'acetylation': 1.0, 'binding_sites': 1.0, 'adaptation': 1.0}	0.7296029110761993	0	0.0	92398625998575.58
52.50999999999812	37.33324457749417	0.00010000000000000003	0.9602295835595553	3.786004922755578e-18	0.00045076743511622504	{'phi_stability': 1.0, 'resonance': 1.0, 'acetylation': 1.0, 'binding_sites': 1.0, 'adaptation': 1.0}	0.7246029110761999	0	0.0	119061502642775.7
53.00999999999802	36.666893793737536	0.00010000000000000003	0.9598655198708455	4.201651334731243e-18	0.00046157750401279115	{'phi_stability': 1.0, 'resonance': 1.0, 'acetylation': 1.0, 'binding_sites': 1.0, 'adaptation': 1.0}	0.7196029110762004	0	0.0	109856213007811.55
53.50999999999792	37.333230786311255	0.00010000000000000003	0.9594971267320775	3.1290716460911353e-18	0.0004422186011642227	{'phi_stability': 1.0, 'resonance': 1.0, 'acetylation': 1.0, 'binding_sites': 1.0, 'adaptation': 1.0}	0.714602911076201	0	0.0	141325815187596.03
54.009999999997824	36.66688250247145	0.00010000000000000003	0.959133355129979	3.478783857418356e-18	0.0004529046304735624	{'phi_stability': 1.0, 'resonance': 1.0, 'acetylation': 1.0, 'binding_sites': 1.0, 'adaptation': 1.0}	0.7096029110762015	0	0.0	130190505945853.14
54.509999999997724	37.333219495045725	0.00010000000000000003	0.958765263304416	2.5952670322283044e-18	0.0004339856825827786	{'phi_stability': 1.0, 'resonance': 1.0, 'acetylation': 1.0, 'binding_sites': 1.0, 'adaptation': 1.0}	0.7046029110762021	0	0.0	167221976464655.8
55.009999999997625	36.666873257964625	0.00010000000000000003	0.9584017731173028	2.890273240299846e-18	0.0004445493524485824	{'phi_stability': 1.0, 'resonance': 1.0, 'acetylation': 1.0, 'binding_sites': 1.0, 'adaptation': 1.0}	0.6996029110762026	0	0.0	153808763216609.72
55.509999999997525	37.33321025053945	0.00010000000000000003	0.958033927083769	2.159857695722255e-18	0.0004260515326054619	{'phi_stability': 1.0, 'resonance': 1.0, 'acetylation': 1.0, 'binding_sites': 1.0, 'adaptation': 1.0}	0.6946029110762032	0	0.0	197259075655440.6
56.009999999997426	36.66686568920254	0.00010000000000000003	0.9576707150558288	2.4093518290486233e-18	0.0004364945843149835	{'phi_stability': 1.0, 'resonance': 1.0, 'acetylation': 1.0, 'binding_sites': 1.0, 'adaptation': 1.0}	0.6896029110762038	0	0.0	181166809700574.7
56.509999999997326	37.33320268177792	0.00010000000000000003	0.9573031284506477	1.803400070302279e-18	0.00041840022084173523	{'phi_stability': 1.0, 'resonance': 1.0, 'acetylation': 1.0, 'binding_sites': 1.0, 'adaptation': 1.0}	0.6846029110762043	0	0.0	232006323905490.72
57.00999999999723	36.66685949242421	0.00010000000000000003	0.9569401706528639	2.01493074531524e-18	0.0004287244421166836	{'phi_stability': 1.0, 'resonance': 1.0, 'acetylation': 1.0, 'binding_sites': 1.0, 'adaptation': 1.0}	0.6796029110762049	0	0.0	212773785458124.4
57.50999999999713	37.33319648500014	0.00010000000000000003	0.9565728887780615	1.5105425353338132e-18	0.0004110169275284486	{'phi_stability': 1.0, 'resonance': 1.0, 'acetylation': 1.0, 'binding_sites': 1.0, 'adaptation': 1.0}	0.6746029110762054	0	0.0	272098877002241.03
58.00999999999703	36.666854418931166	0.00010000000000000003	0.956210191384076	1.6903241191822328e-18	0.00042122413995172576	{'phi_stability': 1.0, 'resonance': 1.0, 'acetylation': 1.0, 'binding_sites': 1.0, 'adaptation': 1.0}	0.669602911076206	0	0.0	249197260555869.66
58.50999999999693	37.33319141150765	0.00010000000000000003	0.9558431630721629	1.2691133788745902e-18	0.00040388784859617756	{'phi_stability': 1.0, 'resonance': 1.0, 'acetylation': 1.0, 'binding_sites': 1.0, 'adaptation': 1.0}	0.6646029110762065	0	0.0	318244102787989.4
59.00999999999683	36.66685026510633	0.00010000000000000003	0.9554807578864434	1.4222753745839188e-18	0.0004139798968735357	{'phi_stability': 1.0, 'resonance': 1.0, 'acetylation': 1.0, 'binding_sites': 1.0, 'adaptation': 1.0}	0.659602911076207	0	0.0	291068736948809.2
59.50999999999673	37.33318725768337	0.00010000000000000003	0.9551140281447072	1.0694230221643703e-18	0.00039700011028554334	{'phi_stability': 1.0, 'resonance': 1.0, 'acetylation': 1.0, 'binding_sites': 1.0, 'adaptation': 1.0}	0.6546029110762076	0	0.0	371228318502128.2
60.00999999999663	36.66684686424215	0.00010000000000000003	0.9547518837960592	1.2002105110839058e-18	0.00040697885308544946	{'phi_stability': 1.0, 'resonance': 1.0, 'acetylation': 1.0, 'binding_sites': 1.0, 'adaptation': 1.0}	0.6497061157091857	0	0.0	339089559145677.1
60.50999999999653	37.333183856819744	0.00010000000000000003	0.9543854102241607	9.037276704908632e-19	0.00039034169221441355	{'phi_stability': 1.0, 'resonance': 1.0, 'acetylation': 1.0, 'binding_sites': 1.0, 'adaptation': 1.0}	0.6497007279862707	0	0.0	431924024194587.2
61.00999999999643	36.666844079850016	0.00010000000000000003	0.9540235531457444	1.0156628290211762e-18	0.0004002089943667259	{'phi_stability': 1.0, 'resonance': 1.0, 'acetylation': 1.0, 'binding_sites': 1.0, 'adaptation': 1.0}	0.6497204587646843	0	0.0	394037256194970.6
61.50999999999633	37.33318107242816	0.00010000000000000003	0.953657414983983	7.658151814644221e-19	0.0003839013579386776	{'phi_stability': 1.0, 'resonance': 1.0, 'acetylation': 1.0, 'binding_sites': 1.0, 'adaptation': 1.0}	0.6497514381788394	0	0.0	501297659318487.5
62.00999999999623	36.66684180018249	0.00010000000000000003	0.9532958189157165	8.618277657142309e-19	0.0003936590838043002	{'phi_stability': 1.0, 'resonance': 1.0, 'acetylation': 1.0, 'binding_sites': 1.0, 'adaptation': 1.0}	0.6497722860566593	0	0.0	456772338354705.06
62.50999999999613	37.33317879276119	0.00010000000000000003	0.9529298996007132	6.506839042650053e-19	0.00037766859217087554	{'phi_stability': 1.0, 'resonance': 1.0, 'acetylation': 1.0, 'binding_sites': 1.0, 'adaptation': 1.0}	0.6497738605093597	0	0.0	580417910594360.9
63.00999999999603	36.66683993374853	0.00010000000000000003	0.952568582234088	7.332169355973926e-19	0.00038731860002131756	{'phi_stability': 1.0, 'resonance': 1.0, 'acetylation': 1.0, 'binding_sites': 1.0, 'adaptation': 1.0}	0.6497998800879986	0	0.0	528245572649992.9
63.509999999995934	37.33317692632778	0.00010000000000000003	0.952203015673751	5.542925663665897e-19	0.0003716335439255043	{'phi_stability': 1.0, 'resonance': 1.0, 'acetylation': 1.0, 'binding_sites': 1.0, 'adaptation': 1.0}	0.6498059382275072	0	0.0	670464600240947.4
64.00999999999584	36.666838405641606	0.00010000000000000003	0.9518419765008945	6.253881500744858e-19	0.00038117768119400204	{'phi_stability': 1.0, 'resonance': 1.0, 'acetylation': 1.0, 'binding_sites': 1.0, 'adaptation': 1.0}	0.6498282101269167	0	0.0	609505762379096.1
64.5099999999961	37.333175398220895	0.00010000000000000003	0.9514766475479529	4.73364694792943e-19	0.0003657869749499254	{'phi_stability': 1.0, 'resonance': 1.0, 'acetylation': 1.0, 'binding_sites': 1.0, 'adaptation': 1.0}	0.6498228188702053	0	0.0	772738184688501.6
65.00999999999635	36.666837154534406	0.00010000000000000003	0.9511158971158852	5.347338836412626e-19	0.00037522707423510586	{'phi_stability': 1.0, 'resonance': 1.0, 'acetylation': 1.0, 'binding_sites': 1.0, 'adaptation': 1.0}	0.6498425391643298	0	0.0	701708056500931.9
65.50999999999661	37.333174147112274	0.00010000000000000003	0.9507508328957978	4.0523507652510805e-19	0.00036012021287759545	{'phi_stability': 1.0, 'resonance': 1.0, 'acetylation': 1.0, 'binding_sites': 1.0, 'adaptation': 1.0}	0.6498511026172544	0	0.0	888669894930190.4
66.00999999999686	36.66683613021459	0.00010000000000000003	0.9503903325693169	4.583148887378824e-19	0.0003694580885972991	{'phi_stability': 1.0, 'resonance': 1.0, 'acetylation': 1.0, 'binding_sites': 1.0, 'adaptation': 1.0}	0.6498237478280646	0	0.0	806122815723313.9
66.50999999999712	37.33317312279104	0.00010000000000000003	0.9500255783362189	3.477287603301937e-19	0.0003546251086077943	{'phi_stability': 1.0, 'resonance': 1.0, 'acetylation': 1.0, 'binding_sites': 1.0, 'adaptation': 1.0}	0.6498381390423057	0	0.0	1019832550724455.6
67.00999999999738	36.66683529157259	0.00010000000000000003	0.9496653924112102	3.937288297860591e-19	0.0003638625542145131	{'phi_stability': 1.0, 'resonance': 1.0, 'acetylation': 1.0, 'binding_sites': 1.0, 'adaptation': 1.0}	0.6497953055961682	0	0.0	924145063017675.2
67.50999999999763	37.333172284147615	0.00010000000000000003	0.9493009158656439	2.99065349406298e-19	0.0003492939974744625	{'phi_stability': 1.0, 'resonance': 1.0, 'acetylation': 1.0, 'binding_sites': 1.0, 'adaptation': 1.0}	0.6498093014188278	0	0.0	1167952081937536.2
68.00999999999789	36.66683460495072	0.00010000000000000003	0.9489409930879513	3.390061871058133e-19	0.0003584327831561446	{'phi_stability': 1.0, 'resonance': 1.0, 'acetylation': 1.0, 'binding_sites': 1.0, 'adaptation': 1.0}	0.649801912897271	0	0.0	1057304547200690.8
68.50999999999814	37.33317159752433	0.00010000000000000003	0.9485768187083983	2.5778302638994876e-19	0.00034411966381758417	{'phi_stability': 1.0, 'resonance': 1.0, 'acetylation': 1.0, 'binding_sites': 1.0, 'adaptation': 1.0}	0.6498261867980946	0	0.0	1334919791410292.0
69.0099999999984	36.66683404279241	0.00010000000000000003	0.9482171719489693	2.925274777482424e-19	0.0003531615346178192	{'phi_stability': 1.0, 'resonance': 1.0, 'acetylation': 1.0, 'binding_sites': 1.0, 'adaptation': 1.0}	0.6498276585709205	0	0.0	1207276449160650.2
69.50999999999866	37.333171035364586	0.00010000000000000003	0.9478532401720342	2.226780321127036e-19	0.0003390953086149233	{'phi_stability': 1.0, 'resonance': 1.0, 'acetylation': 1.0, 'binding_sites': 1.0, 'adaptation': 1.0}	0.6498192167156992	0	0.0	1522805394846033.5
70.00999999999891	36.66683358253625	0.00010000000000000003	0.9474938720334726	2.5295720183732973e-19	0.00034804198291539805	{'phi_stability': 1.0, 'resonance': 1.0, 'acetylation': 1.0, 'binding_sites': 1.0, 'adaptation': 1.0}	0.6498283607299123	0	0.0	1375892761255379.8
70.50999999999917	37.333170575107	0.00010000000000000003	0.947130232296198	1.927562916103995e-19	0.00033421451987058	{'phi_stability': 1.0, 'resonance': 1.0, 'acetylation': 1.0, 'binding_sites': 1.0, 'adaptation': 1.0}	0.6498074054933285	0	0.0	1733870874347888.8
71.00999999999942	36.666833205710496	0.00010000000000000003	0.9467711385513243	2.1919095934613266e-19	0.00034306768818634397	{'phi_stability': 1.0, 'resonance': 1.0, 'acetylation': 1.0, 'binding_sites': 1.0, 'adaptation': 1.0}	0.6498165741114535	0	0.0	1565154371374382.0
71.50999999999968	37.333170198279824	0.00010000000000000003	0.9464077362168852	1.671946223227392e-19	0.0003294712454906991	{'phi_stability': 1.0, 'resonance': 1.0, 'acetylation': 1.0, 'binding_sites': 1.0, 'adaptation': 1.0}	0.6498231803338655	0	0.0	1970585183384152.0
72.00999999999993	36.666832897191796	0.00010000000000000003	0.9460488871417033	1.9031297423714732e-19	0.00033823256953534813	{'phi_stability': 1.0, 'resonance': 1.0, 'acetylation': 1.0, 'binding_sites': 1.0, 'adaptation': 1.0}	0.6498167630174025	0	0.0	1777243884139394.0
